# Visual effort moderates postural cascade dynamics

**DOI:** 10.1101/2020.07.17.209486

**Authors:** Madhur Mangalam, I-Chieh Lee, Karl M. Newell, Damian G. Kelty-Stephen

## Abstract

Standing still and focusing on a visible target in front of us is a preamble to many coordinated behaviors (e.g., reaching an object). Hiding behind its apparent simplicity is a deep layering of texture at many scales. The task of standing still laces together activities at multiple scales: from ensuring that a few photoreceptors on the retina cover the target in the visual field on an extremely fine scale to synergies spanning the limbs and joints at smaller scales to the mechanical layout of the ground underfoot and optic flow in the visual field on the coarser scales. Here, we used multiscale probability density function (PDF) analysis to show that postural fluctuations exhibit similar statistical signatures of cascade dynamics as found in fluid flow. In participants asked to stand quietly, the oculomotor strain of visually fixating at different distances moderated postural cascade dynamics. Visually fixating at a comfortable viewing distance elicited posture with a similar cascade dynamics as posture with eyes closed. Greater viewing distances known to stabilize posture showed more diminished cascade dynamics. In contrast, nearest and farthest viewing distances requiring greater oculomotor strain to focus on targets elicited a dramatic strengthening of postural cascade dynamics, reflecting active postural adjustments. Critically, these findings suggest that vision stabilizes posture by reconfiguring the prestressed poise that prepares the body to interact with different spatial layouts.
