## Supplementary material for "Visual effort moderates postural cascade dynamics": Table S1

### Sheet: Table_S1
	B	SEM	df	t	P
(Intercept)	-0.0810498	0.0359742	4738.49	-2.25299	0.0243051	*	Signif. Codes: ‘***’ P < 0.001; ‘**’ P < 0.01; ‘*’ P < 0.05
poly(log(Scale), 2)1	-2.14328	0.314563	107980	-6.81353	9.57289e-12	***
poly(log(Scale), 2)2	0.944068	0.314563	107980	3.00121	0.00268974	***
ConditionD1	0.0082366	0.00150889	60117.7	5.45872	4.81475e-08	***
ConditionD2	-0.00454973	0.00146003	103503	-3.11619	0.00183254	***
ConditionD3	0.0204974	0.00142818	97412	14.3521	1.15366e-46	***
ConditionD4	0.0160526	0.00141646	94472.5	11.3329	9.42481e-30	***
ConditionD5	-0.00551618	0.00140547	94884.2	-3.92479	8.68665e-05	***
TypeOrig	0.0980708	0.00135366	107980	72.4485	0	***
CoP_Mean	58.9329	3.99702	92947.3	14.7442	3.80961e-49	***
CoP_SD	77.0731	3.6345	106210	21.206	1.35504e-99	***
CoP_RMSE	-87.9639	5.17681	106142	-16.9919	1.14868e-64	***
CoP_SE	0.0407626	0.015689	105522	2.59816	0.00937386	**
CoP_MSE	-0.13771	0.00608799	46743.9	-22.62	1.1132e-112	***
CoP_HfGn	0.414108	0.0128892	86955.3	32.1283	3.72502e-225	***
CoP_HfGn_diff_OS	-0.00274351	0.0112691	107983	-0.243455	0.807654
CoP_dAlpha	28.4477	5.0218	107942	5.66483	1.47546e-08	***
CoP_dAlpha_diff_OS	-28.4092	5.02113	107942	-5.65792	1.53605e-08	***
poly(log(Scale), 2)1:ConditionD1	0.477072	0.444859	107980	1.07241	0.283538
poly(log(Scale), 2)2:ConditionD1	-0.0674264	0.444859	107980	-0.151568	0.879528
poly(log(Scale), 2)1:ConditionD2	0.448016	0.444859	107980	1.0071	0.31389
poly(log(Scale), 2)2:ConditionD2	0.443973	0.444859	107980	0.998007	0.318278
poly(log(Scale), 2)1:ConditionD3	0.665095	0.444859	107980	1.49507	0.1349
poly(log(Scale), 2)2:ConditionD3	-0.17481	0.444859	107980	-0.392956	0.694352
poly(log(Scale), 2)1:ConditionD4	0.885577	0.444859	107980	1.99069	0.0465174	*
poly(log(Scale), 2)2:ConditionD4	0.195566	0.444859	107980	0.439612	0.660219
poly(log(Scale), 2)1:ConditionD5	0.442695	0.444859	107980	0.995136	0.319672
poly(log(Scale), 2)2:ConditionD5	0.129101	0.444859	107980	0.290206	0.771659
poly(log(Scale), 2)1:TypeOrig	0.954163	0.444859	107980	2.14487	0.0319658	*
poly(log(Scale), 2)2:TypeOrig	-3.78133	0.444859	107980	-8.50006	1.9186e-17	***
ConditionD1:TypeOrig	-0.0127662	0.00191437	107980	-6.66862	2.59459e-11	***
ConditionD2:TypeOrig	-0.00257099	0.00191437	107980	-1.343	0.179276
ConditionD3:TypeOrig	-0.0484177	0.00191437	107980	-25.2917	1.01512e-140	***
ConditionD4:TypeOrig	-0.0402476	0.00191437	107980	-21.0239	6.23243e-98	***
ConditionD5:TypeOrig	0.0159636	0.00191437	107980	8.33881	7.59121e-17	***
poly(log(Scale), 2)1:ConditionD1:TypeOrig	2.42964	0.629126	107980	3.86192	0.000112563	***
poly(log(Scale), 2)2:ConditionD1:TypeOrig	4.41843	0.629126	107980	7.02312	2.18237e-12	***
poly(log(Scale), 2)1:ConditionD2:TypeOrig	-0.0960964	0.629126	107980	-0.152746	0.878599
poly(log(Scale), 2)2:ConditionD2:TypeOrig	0.732122	0.629126	107980	1.16371	0.244543
poly(log(Scale), 2)1:ConditionD3:TypeOrig	-2.98138	0.629126	107980	-4.73893	2.15125e-06	***
poly(log(Scale), 2)2:ConditionD3:TypeOrig	1.81079	0.629126	107980	2.87826	0.00399949	***
poly(log(Scale), 2)1:ConditionD4:TypeOrig	-2.3221	0.629126	107980	-3.69099	0.000223494	***
poly(log(Scale), 2)2:ConditionD4:TypeOrig	2.00418	0.629126	107980	3.18566	0.00144465	***
poly(log(Scale), 2)1:ConditionD5:TypeOrig	3.09405	0.629126	107980	4.91801	8.7557e-07	***
poly(log(Scale), 2)2:ConditionD5:TypeOrig	1.84814	0.629126	107980	2.93764	0.00330792	***
