## Supplementary material for "Visual effort moderates postural cascade dynamics": Table S2

### Sheet: Table_S2
	B	SEM	df	t	P
(Intercept)	0.0666038	0.0963032	54248.3	0.691605	0.489188		Signif. Codes: ‘***’ P < 0.001; ‘**’ P < 0.01; ‘*’ P < 0.05; ‘MS’ P < 0.1
poly(log(Scale), 2)1	-24.7635	29.801	107984	-0.830964	0.405996
poly(log(Scale), 2)2	-32.0076	29.801	107984	-1.07405	0.282804
ConditionD1	0.303631	0.119588	107990	2.53898	0.011119	*
ConditionD2	-0.376021	0.125222	107980	-3.00284	0.00267532	***
ConditionD3	-0.0977455	0.127284	107806	-0.767933	0.442529
ConditionD4	0.0993195	0.105391	107554	0.942393	0.345994
ConditionD5	0.0099196	0.124076	107985	0.0799475	0.936279
TypeOrig	0.706577	0.128243	107987	5.50968	3.60314e-08	***
CoP_Mean	36.6918	9.24244	106784	3.96993	7.19419e-05	***
CoP_SD	29.7921	8.50102	106537	3.50453	0.000457597	***
CoP_RMSE	-43.2794	12.078	107046	-3.58333	0.000339398	***
CoP_SE	0.0402257	0.0439331	107170	0.915614	0.359872
CoP_MSE	0.0198118	0.00961743	107886	2.05999	0.0394016	*
CoP_HfGn	-0.0517733	0.0253265	107968	-2.04423	0.040933	*
CoP_HfGn_diff_OS	-0.0766497	0.020291	107988	-3.77752	0.000158483	***
CoP_dAlpha	23.4166	10.9845	107999	2.13178	0.0330268	*
CoP_dAlpha_diff_OS	-23.3128	10.9845	107999	-2.12233	0.0338119	*
poly(log(Scale), 2)1:ConditionD1	52.2173	38.1036	107984	1.3704	0.170564
poly(log(Scale), 2)2:ConditionD1	58.1847	38.1036	107984	1.52701	0.12676
poly(log(Scale), 2)1:ConditionD2	-89.7245	40.3241	107984	-2.22508	0.0260776	*
poly(log(Scale), 2)2:ConditionD2	-33.6005	40.3241	107984	-0.833261	0.404699
poly(log(Scale), 2)1:ConditionD3	28.5448	39.9034	107984	0.715347	0.474396
poly(log(Scale), 2)2:ConditionD3	20.0879	39.9034	107984	0.503413	0.614675
poly(log(Scale), 2)1:ConditionD4	12.1064	33.2419	107984	0.364192	0.715715
poly(log(Scale), 2)2:ConditionD4	17.3437	33.2419	107984	0.521742	0.601851
poly(log(Scale), 2)1:ConditionD5	38.3456	39.3464	107984	0.974565	0.329778
poly(log(Scale), 2)2:ConditionD5	41.9475	39.3464	107984	1.06611	0.286377
poly(log(Scale), 2)1:TypeOrig	4.90324	42.1449	107984	0.116342	0.907381
poly(log(Scale), 2)2:TypeOrig	-6.7337	42.1449	107984	-0.159775	0.873059
ConditionD1:TypeOrig	2.62633	0.163972	107985	16.0169	1.13442e-57	***
ConditionD2:TypeOrig	0.0104779	0.173527	107987	0.0603821	0.951851
ConditionD3:TypeOrig	0.196615	0.171717	107983	1.145	0.252214
ConditionD4:TypeOrig	-1.56242	0.14305	107920	-10.9221	9.34144e-28	***
ConditionD5:TypeOrig	-2.42535	0.16932	107989	-14.3241	1.70715e-46	***
poly(log(Scale), 2)1:CoP_Mean	7523.72	2842.5	107984	2.64687	0.00812532	**
poly(log(Scale), 2)2:CoP_Mean	-2890.58	2842.5	107984	-1.01692	0.309195
poly(log(Scale), 2)1:CoP_SD	5315.17	2618.91	107984	2.02954	0.042406	*
poly(log(Scale), 2)2:CoP_SD	881.731	2618.91	107984	0.336679	0.736359
poly(log(Scale), 2)1:CoP_RMSE	-9201.16	3720.96	107984	-2.47279	0.0134078	*
poly(log(Scale), 2)2:CoP_RMSE	2040.15	3720.96	107984	0.548286	0.583497
poly(log(Scale), 2)1:CoP_SE	8.86164	13.7367	107984	0.645105	0.518861
poly(log(Scale), 2)2:CoP_SE	19.4304	13.7367	107984	1.41448	0.157223
poly(log(Scale), 2)1:CoP_MSE	5.02577	3.09065	107984	1.62612	0.103927
poly(log(Scale), 2)2:CoP_MSE	3.55027	3.09065	107984	1.14871	0.250677
poly(log(Scale), 2)1:CoP_HfGn	3.77557	8.1644	107984	0.462444	0.643764
poly(log(Scale), 2)2:CoP_HfGn	-3.69358	8.1644	107984	-0.452401	0.650981
poly(log(Scale), 2)1:CoP_HfGn_diff_OS	-5.72378	6.606	107984	-0.866452	0.386244
poly(log(Scale), 2)2:CoP_HfGn_diff_OS	2.44559	6.606	107984	0.370207	0.711229
poly(log(Scale), 2)1:CoP_dAlpha	-208.315	3556.71	107984	-0.0585696	0.953295
poly(log(Scale), 2)2:CoP_dAlpha	-6362.19	3556.71	107984	-1.78879	0.0736522	MS
poly(log(Scale), 2)1:CoP_dAlpha_diff_OS	218.184	3556.73	107984	0.0613441	0.951085
poly(log(Scale), 2)2:CoP_dAlpha_diff_OS	6372.35	3556.73	107984	1.79163	0.0731948	MS
ConditionD1:CoP_Mean	-730.863	140.934	43323.6	-5.18585	2.15991e-07	***
ConditionD2:CoP_Mean	64.7464	24.2457	107988	2.67043	0.00757649	**
ConditionD3:CoP_Mean	157.199	289.96	107811	0.542141	0.587723
ConditionD4:CoP_Mean	-85.751	307.496	38304.5	-0.278869	0.780347
ConditionD5:CoP_Mean	20.6329	21.1052	107992	0.977618	0.328265
ConditionD1:CoP_SD	-460.275	88.2579	43554.8	-5.21512	1.84537e-07	***
ConditionD2:CoP_SD	54.0253	19.3913	107924	2.78606	0.00533621	**
ConditionD3:CoP_SD	101.453	177.226	107814	0.572454	0.567016
ConditionD4:CoP_SD	-58.7885	187.55	38259	-0.313455	0.753937
ConditionD5:CoP_SD	21.4414	15.8354	107974	1.35402	0.175734
ConditionD1:CoP_RMSE	863.837	166.23	43354.2	5.19665	2.03834e-07	***
ConditionD2:CoP_RMSE	-83.3201	30.6415	107975	-2.71919	0.00654528	**
ConditionD3:CoP_RMSE	-187.263	339.798	107812	-0.551102	0.581565
ConditionD4:CoP_RMSE	104.117	360.16	38282.2	0.289085	0.772518
ConditionD5:CoP_RMSE	-28.5406	25.9796	107984	-1.09858	0.271955
ConditionD1:CoP_SE	-0.137075	0.0559656	108000	-2.44927	0.0143161	*
ConditionD2:CoP_SE	0.204686	0.0614451	107830	3.33119	0.000865031	***
ConditionD3:CoP_SE	0.080627	0.060521	107804	1.33222	0.182792
ConditionD4:CoP_SE	-0.0185299	0.0484243	107009	-0.382657	0.701975
ConditionD5:CoP_SE	0.0206114	0.0588035	107916	0.350514	0.725954
ConditionD1:CoP_MSE	-0.0170346	0.014198	108000	-1.19979	0.230223
ConditionD2:CoP_MSE	-0.030448	0.0148378	107977	-2.05206	0.0401665	*
ConditionD3:CoP_MSE	-0.0287028	0.0135953	107964	-2.11124	0.0347544	*
ConditionD4:CoP_MSE	-0.0548029	0.0153988	107904	-3.5589	0.000372568	***
ConditionD5:CoP_MSE	-0.00368975	0.0132971	107999	-0.277486	0.781407
ConditionD1:CoP_HfGn	-0.0378913	0.033367	107742	-1.13559	0.25613
ConditionD2:CoP_HfGn	-0.0155125	0.0339839	107985	-0.456465	0.648056
ConditionD3:CoP_HfGn	0.0062284	0.0365957	108000	0.170195	0.864857
ConditionD4:CoP_HfGn	0.0473365	0.0360304	107990	1.31379	0.188918
ConditionD5:CoP_HfGn	-0.0172555	0.0318543	107999	-0.541702	0.588025
ConditionD1:CoP_HfGn_diff_OS	0.125728	0.0287369	107987	4.37514	1.21466e-05	***
ConditionD2:CoP_HfGn_diff_OS	0.092456	0.0299633	107994	3.08564	0.00203164	***
ConditionD3:CoP_HfGn_diff_OS	0.0226656	0.0281275	107992	0.805817	0.42035
ConditionD4:CoP_HfGn_diff_OS	0.0295889	0.0313235	107940	0.944621	0.344854
ConditionD5:CoP_HfGn_diff_OS	0.0649028	0.0275925	108000	2.35219	0.0186651	*
ConditionD1:CoP_dAlpha	-18.2898	13.4044	108000	-1.36447	0.172424
ConditionD2:CoP_dAlpha	2.36847	13.433	107957	0.176318	0.860045
ConditionD3:CoP_dAlpha	-23.6795	15.3384	108000	-1.54381	0.122637
ConditionD4:CoP_dAlpha	-46.3848	13.8824	107988	-3.34127	0.000834254	***
ConditionD5:CoP_dAlpha	-38.9531	14.6261	108000	-2.66326	0.00773985	**
ConditionD1:CoP_dAlpha_diff_OS	18.3449	13.4029	108000	1.36873	0.171086
ConditionD2:CoP_dAlpha_diff_OS	-2.47249	13.4358	107956	-0.184022	0.853996
ConditionD3:CoP_dAlpha_diff_OS	23.5938	15.3369	108000	1.53836	0.123963
ConditionD4:CoP_dAlpha_diff_OS	46.3851	13.8767	107988	3.34266	0.000830079	***
ConditionD5:CoP_dAlpha_diff_OS	38.9191	14.628	108000	2.66059	0.00780155	**
TypeOrig:CoP_Mean	-215.888	12.2322	107998	-17.6492	1.29338e-69	***
TypeOrig:CoP_SD	-130.608	11.27	107979	-11.589	4.8877e-31	***
TypeOrig:CoP_RMSE	251.569	16.0125	107994	15.7108	1.4702e-55	***
TypeOrig:CoP_SE	-0.350533	0.0591136	107981	-5.92982	3.04183e-09	***
TypeOrig:CoP_MSE	-0.175311	0.0133	107984	-13.1812	1.2077e-39	***
TypeOrig:CoP_HfGn	0.315536	0.035134	107985	8.98093	2.72664e-19	***
TypeOrig:CoP_HfGn_diff_OS	0.164196	0.0284277	107985	5.77591	7.67475e-09	***
TypeOrig:CoP_dAlpha	-8.20443	15.3057	108000	-0.536039	0.591933
TypeOrig:CoP_dAlpha_diff_OS	8.34389	15.3057	108000	0.545148	0.585653
poly(log(Scale), 2)1:ConditionD1:TypeOrig	245.681	53.8866	107984	4.55923	5.1398e-06	***
poly(log(Scale), 2)2:ConditionD1:TypeOrig	-36.8976	53.8866	107984	-0.684726	0.493518
poly(log(Scale), 2)1:ConditionD2:TypeOrig	-7.04912	57.0269	107984	-0.12361	0.901624
poly(log(Scale), 2)2:ConditionD2:TypeOrig	29.991	57.0269	107984	0.52591	0.598952
poly(log(Scale), 2)1:ConditionD3:TypeOrig	107.173	56.4319	107984	1.89916	0.057546	MS
poly(log(Scale), 2)2:ConditionD3:TypeOrig	118.799	56.4319	107984	2.10518	0.0352781	*
poly(log(Scale), 2)1:ConditionD4:TypeOrig	-63.5722	47.0111	107984	-1.35228	0.176289
poly(log(Scale), 2)2:ConditionD4:TypeOrig	92.8938	47.0111	107984	1.976	0.0481577	*
poly(log(Scale), 2)1:ConditionD5:TypeOrig	-254.442	55.6442	107984	-4.57267	4.82093e-06	***
poly(log(Scale), 2)2:ConditionD5:TypeOrig	42.5916	55.6442	107984	0.765428	0.444019
poly(log(Scale), 2)1:ConditionD1:CoP_Mean	-77193.6	45608.6	107984	-1.69252	0.0905492	MS
poly(log(Scale), 2)2:ConditionD1:CoP_Mean	-129572	45608.6	107984	-2.84095	0.00449882	***
poly(log(Scale), 2)1:ConditionD2:CoP_Mean	22551	7794.35	107984	2.89325	0.00381354	***
poly(log(Scale), 2)2:ConditionD2:CoP_Mean	17528.6	7794.35	107984	2.24888	0.024522	*
poly(log(Scale), 2)1:ConditionD3:CoP_Mean	87244.1	93065.8	107984	0.937446	0.348531
poly(log(Scale), 2)2:ConditionD3:CoP_Mean	83306.3	93065.6	107984	0.895134	0.370717
poly(log(Scale), 2)1:ConditionD4:CoP_Mean	-161526	97527.4	107984	-1.65621	0.0976819	MS
poly(log(Scale), 2)2:ConditionD4:CoP_Mean	-170986	97527.5	107984	-1.75321	0.0795684	MS
poly(log(Scale), 2)1:ConditionD5:CoP_Mean	-193.106	6836.4	107984	-0.0282468	0.977465
poly(log(Scale), 2)2:ConditionD5:CoP_Mean	-8190.66	6836.4	107984	-1.1981	0.230883
poly(log(Scale), 2)1:ConditionD1:CoP_SD	-49571.6	28558.9	107984	-1.73577	0.0826081	MS
poly(log(Scale), 2)2:ConditionD1:CoP_SD	-84550.9	28558.9	107984	-2.96058	0.00307131	***
poly(log(Scale), 2)1:ConditionD2:CoP_SD	18970.2	6242.92	107984	3.03867	0.00237681	***
poly(log(Scale), 2)2:ConditionD2:CoP_SD	13444.5	6242.92	107984	2.15356	0.0312769	*
poly(log(Scale), 2)1:ConditionD3:CoP_SD	50908.5	56905.5	107984	0.894615	0.370995
poly(log(Scale), 2)2:ConditionD3:CoP_SD	49505.4	56905.4	107984	0.869959	0.384325
poly(log(Scale), 2)1:ConditionD4:CoP_SD	-99751.7	59492.1	107984	-1.67672	0.0935999	MS
poly(log(Scale), 2)2:ConditionD4:CoP_SD	-105800	59492.2	107984	-1.77838	0.0753435	MS
poly(log(Scale), 2)1:ConditionD5:CoP_SD	267.378	5161.53	107984	0.051802	0.958687
poly(log(Scale), 2)2:ConditionD5:CoP_SD	-5927.78	5161.53	107984	-1.14845	0.250784
poly(log(Scale), 2)1:ConditionD1:CoP_RMSE	91718.2	53793.4	107984	1.70501	0.0881959	MS
poly(log(Scale), 2)2:ConditionD1:CoP_RMSE	154617	53793.4	107984	2.87427	0.00405042	***
poly(log(Scale), 2)1:ConditionD2:CoP_RMSE	-29135.7	9855.32	107984	-2.95635	0.00311373	***
poly(log(Scale), 2)2:ConditionD2:CoP_RMSE	-22002.9	9855.32	107984	-2.23259	0.0255778	*
poly(log(Scale), 2)1:ConditionD3:CoP_RMSE	-101067	109074	107984	-0.926593	0.35414
poly(log(Scale), 2)2:ConditionD3:CoP_RMSE	-97014.2	109074	107984	-0.889436	0.373771
poly(log(Scale), 2)1:ConditionD4:CoP_RMSE	189901	114235	107984	1.66237	0.0964407	MS
poly(log(Scale), 2)2:ConditionD4:CoP_RMSE	201093	114235	107984	1.76035	0.0783515	MS
poly(log(Scale), 2)1:ConditionD5:CoP_RMSE	42.1568	8434.56	107984	0.00499811	0.996012
poly(log(Scale), 2)2:ConditionD5:CoP_RMSE	10056	8434.56	107984	1.19224	0.233169
poly(log(Scale), 2)1:ConditionD1:CoP_SE	-17.3781	17.7667	107984	-0.978132	0.328011
poly(log(Scale), 2)2:ConditionD1:CoP_SE	-31.5071	17.7667	107984	-1.77339	0.0761677	MS
poly(log(Scale), 2)1:ConditionD2:CoP_SE	56.5348	19.7097	107984	2.86838	0.00412661	***
poly(log(Scale), 2)2:ConditionD2:CoP_SE	18.6262	19.7097	107984	0.945029	0.344646
poly(log(Scale), 2)1:ConditionD3:CoP_SE	-10.2091	18.9354	107984	-0.539153	0.589782
poly(log(Scale), 2)2:ConditionD3:CoP_SE	-8.07505	18.9354	107984	-0.426452	0.669779
poly(log(Scale), 2)1:ConditionD4:CoP_SE	-6.39787	15.1216	107984	-0.423094	0.672227
poly(log(Scale), 2)2:ConditionD4:CoP_SE	-15.0186	15.1216	107984	-0.993186	0.320622
poly(log(Scale), 2)1:ConditionD5:CoP_SE	-10.4255	18.6098	107984	-0.560213	0.575335
poly(log(Scale), 2)2:ConditionD5:CoP_SE	-18.7351	18.6098	107984	-1.00673	0.314067
poly(log(Scale), 2)1:ConditionD1:CoP_MSE	-8.62176	4.61302	107984	-1.86901	0.0616247	MS
poly(log(Scale), 2)2:ConditionD1:CoP_MSE	-8.18425	4.61302	107984	-1.77416	0.076039	MS
poly(log(Scale), 2)1:ConditionD2:CoP_MSE	-7.58077	4.72676	107984	-1.6038	0.108762
poly(log(Scale), 2)2:ConditionD2:CoP_MSE	-1.13547	4.72676	107984	-0.240221	0.810159
poly(log(Scale), 2)1:ConditionD3:CoP_MSE	-7.72413	4.34059	107984	-1.77951	0.0751591	MS
poly(log(Scale), 2)2:ConditionD3:CoP_MSE	-10.9198	4.34059	107984	-2.51573	0.01188	*
poly(log(Scale), 2)1:ConditionD4:CoP_MSE	1.13491	4.97421	107984	0.228159	0.819523
poly(log(Scale), 2)2:ConditionD4:CoP_MSE	1.86304	4.97421	107984	0.374541	0.708003
poly(log(Scale), 2)1:ConditionD5:CoP_MSE	-5.3619	4.29675	107984	-1.2479	0.212072
poly(log(Scale), 2)2:ConditionD5:CoP_MSE	-4.25508	4.29675	107984	-0.990302	0.322029
poly(log(Scale), 2)1:ConditionD1:CoP_HfGn	-21.9918	10.7641	107984	-2.04307	0.0410484	*
poly(log(Scale), 2)2:ConditionD1:CoP_HfGn	-7.78232	10.7641	107984	-0.722986	0.46969
poly(log(Scale), 2)1:ConditionD2:CoP_HfGn	-25.1887	10.9128	107984	-2.30818	0.0209911	*
poly(log(Scale), 2)2:ConditionD2:CoP_HfGn	-17.4266	10.9128	107984	-1.59689	0.110294
poly(log(Scale), 2)1:ConditionD3:CoP_HfGn	3.47978	11.8512	107984	0.293622	0.769048
poly(log(Scale), 2)2:ConditionD3:CoP_HfGn	13.1435	11.8512	107984	1.10904	0.267415
poly(log(Scale), 2)1:ConditionD4:CoP_HfGn	5.71267	11.5981	107984	0.492552	0.62233
poly(log(Scale), 2)2:ConditionD4:CoP_HfGn	12.2585	11.5981	107984	1.05694	0.290541
poly(log(Scale), 2)1:ConditionD5:CoP_HfGn	-6.49392	10.3239	107984	-0.629021	0.529337
poly(log(Scale), 2)2:ConditionD5:CoP_HfGn	-0.961467	10.3239	107984	-0.0931307	0.9258
poly(log(Scale), 2)1:ConditionD1:CoP_HfGn_diff_OS	17.3554	9.27334	107984	1.87154	0.0612729	MS
poly(log(Scale), 2)2:ConditionD1:CoP_HfGn_diff_OS	7.95557	9.27334	107984	0.857897	0.390951
poly(log(Scale), 2)1:ConditionD2:CoP_HfGn_diff_OS	21.9386	9.66431	107984	2.27006	0.0232057	*
poly(log(Scale), 2)2:ConditionD2:CoP_HfGn_diff_OS	12.2	9.66431	107984	1.26238	0.206815
poly(log(Scale), 2)1:ConditionD3:CoP_HfGn_diff_OS	-7.90024	9.14616	107984	-0.863776	0.387713
poly(log(Scale), 2)2:ConditionD3:CoP_HfGn_diff_OS	-13.5012	9.14616	107984	-1.47616	0.139903
poly(log(Scale), 2)1:ConditionD4:CoP_HfGn_diff_OS	-8.82552	10.1733	107984	-0.867516	0.385661
poly(log(Scale), 2)2:ConditionD4:CoP_HfGn_diff_OS	-11.2764	10.1733	107984	-1.10843	0.267677
poly(log(Scale), 2)1:ConditionD5:CoP_HfGn_diff_OS	4.60499	8.92206	107984	0.516135	0.605761
poly(log(Scale), 2)2:ConditionD5:CoP_HfGn_diff_OS	1.79116	8.92206	107984	0.200756	0.84089
poly(log(Scale), 2)1:ConditionD1:CoP_dAlpha	-106.506	4380.47	107984	-0.0243139	0.980602
poly(log(Scale), 2)2:ConditionD1:CoP_dAlpha	11987.4	4380.47	107984	2.73656	0.00620959	**
poly(log(Scale), 2)1:ConditionD2:CoP_dAlpha	-623.934	4359.12	107984	-0.143133	0.886185
poly(log(Scale), 2)2:ConditionD2:CoP_dAlpha	7836.37	4359.12	107984	1.7977	0.0722279	MS
poly(log(Scale), 2)1:ConditionD3:CoP_dAlpha	118.093	4924.46	107984	0.0239808	0.980868
poly(log(Scale), 2)2:ConditionD3:CoP_dAlpha	2719.42	4924.46	107984	0.552227	0.580794
poly(log(Scale), 2)1:ConditionD4:CoP_dAlpha	-3862.38	4509.96	107984	-0.856412	0.391772
poly(log(Scale), 2)2:ConditionD4:CoP_dAlpha	3075.98	4509.96	107984	0.682042	0.495214
poly(log(Scale), 2)1:ConditionD5:CoP_dAlpha	-7669.27	4682.53	107984	-1.63785	0.101457
poly(log(Scale), 2)2:ConditionD5:CoP_dAlpha	70.3497	4682.53	107984	0.0150239	0.988013
poly(log(Scale), 2)1:ConditionD1:CoP_dAlpha_diff_OS	117.929	4379.95	107984	0.0269248	0.97852
poly(log(Scale), 2)2:ConditionD1:CoP_dAlpha_diff_OS	-11989.3	4379.95	107984	-2.73732	0.00619522	**
poly(log(Scale), 2)1:ConditionD2:CoP_dAlpha_diff_OS	621.189	4359.89	107984	0.142478	0.886703
poly(log(Scale), 2)2:ConditionD2:CoP_dAlpha_diff_OS	-7853.51	4359.89	107984	-1.80131	0.0716571	MS
poly(log(Scale), 2)1:ConditionD3:CoP_dAlpha_diff_OS	-129.487	4924.08	107984	-0.0262968	0.979021
poly(log(Scale), 2)2:ConditionD3:CoP_dAlpha_diff_OS	-2732.7	4924.08	107984	-0.554966	0.578919
poly(log(Scale), 2)1:ConditionD4:CoP_dAlpha_diff_OS	3860.11	4508.11	107984	0.856259	0.391856
poly(log(Scale), 2)2:ConditionD4:CoP_dAlpha_diff_OS	-3082.35	4508.11	107984	-0.683735	0.494144
poly(log(Scale), 2)1:ConditionD5:CoP_dAlpha_diff_OS	7659.9	4682.93	107984	1.63571	0.101904
poly(log(Scale), 2)2:ConditionD5:CoP_dAlpha_diff_OS	-76.8557	4682.93	107984	-0.0164119	0.986906
poly(log(Scale), 2)1:TypeOrig:CoP_Mean	-26043.3	4019.9	107984	-6.4786	9.29766e-11	***
poly(log(Scale), 2)2:TypeOrig:CoP_Mean	3911.55	4019.9	107984	0.973046	0.330533
poly(log(Scale), 2)1:TypeOrig:CoP_SD	-15308.9	3703.69	107984	-4.13342	3.57674e-05	***
poly(log(Scale), 2)2:TypeOrig:CoP_SD	1676.31	3703.69	107984	0.452605	0.650834
poly(log(Scale), 2)1:TypeOrig:CoP_RMSE	29926.2	5262.23	107984	5.68698	1.29642e-08	***
poly(log(Scale), 2)2:TypeOrig:CoP_RMSE	-4448.35	5262.23	107984	-0.845336	0.397925
poly(log(Scale), 2)1:TypeOrig:CoP_SE	19.1697	19.4267	107984	0.98677	0.323757
poly(log(Scale), 2)2:TypeOrig:CoP_SE	24.277	19.4267	107984	1.24967	0.211423
poly(log(Scale), 2)1:TypeOrig:CoP_MSE	-38.6525	4.37084	107984	-8.84326	9.4322e-19	***
poly(log(Scale), 2)2:TypeOrig:CoP_MSE	-18.3144	4.37084	107984	-4.19013	2.79017e-05	***
poly(log(Scale), 2)1:TypeOrig:CoP_HfGn	1.98909	11.5462	107984	0.172272	0.863224
poly(log(Scale), 2)2:TypeOrig:CoP_HfGn	-34.2667	11.5462	107984	-2.96779	0.00300019	***
poly(log(Scale), 2)1:TypeOrig:CoP_HfGn_diff_OS	49.3634	9.3423	107984	5.28386	1.26732e-07	***
poly(log(Scale), 2)2:TypeOrig:CoP_HfGn_diff_OS	35.3123	9.3423	107984	3.77983	0.000157022	***
poly(log(Scale), 2)1:TypeOrig:CoP_dAlpha	-8888.81	5029.95	107984	-1.76718	0.0772014	MS
poly(log(Scale), 2)2:TypeOrig:CoP_dAlpha	-3014.42	5029.95	107984	-0.599295	0.548978
poly(log(Scale), 2)1:TypeOrig:CoP_dAlpha_diff_OS	8944.46	5029.98	107984	1.77823	0.0753689	MS
poly(log(Scale), 2)2:TypeOrig:CoP_dAlpha_diff_OS	3053.32	5029.98	107984	0.607024	0.543836
ConditionD1:TypeOrig:CoP_Mean	-1797.92	196.268	44483.7	-9.16054	5.37699e-20	***
ConditionD2:TypeOrig:CoP_Mean	-410.999	33.5415	107999	-12.2534	1.69765e-34	***
ConditionD3:TypeOrig:CoP_Mean	251.906	400.49	48956.6	0.628993	0.529357
ConditionD4:TypeOrig:CoP_Mean	5564.73	419.691	14735.7	13.2591	6.76414e-40	***
ConditionD5:TypeOrig:CoP_Mean	-446.569	29.4192	107995	-15.1795	5.47021e-52	***
ConditionD1:TypeOrig:CoP_SD	-1235.19	122.898	44717.4	-10.0505	9.68524e-24	***
ConditionD2:TypeOrig:CoP_SD	-265.925	26.8653	107999	-9.89848	4.32323e-23	***
ConditionD3:TypeOrig:CoP_SD	154.736	244.882	49092.6	0.631883	0.527467
ConditionD4:TypeOrig:CoP_SD	3428.14	256.013	14740	13.3905	1.18812e-40	***
ConditionD5:TypeOrig:CoP_SD	-195.117	22.2117	107984	-8.78443	1.59397e-18	***
ConditionD1:TypeOrig:CoP_RMSE	2179.1	231.49	44515.9	9.41336	5.02672e-21	***
ConditionD2:TypeOrig:CoP_RMSE	490.686	42.4105	107999	11.5699	6.10582e-31	***
ConditionD3:TypeOrig:CoP_RMSE	-294.861	469.378	48980.5	-0.628196	0.529879
ConditionD4:TypeOrig:CoP_RMSE	-6535.62	491.589	14732.3	-13.2949	4.21775e-40	***
ConditionD5:TypeOrig:CoP_RMSE	485.652	36.2965	107992	13.3801	8.51659e-41	***
ConditionD1:TypeOrig:CoP_SE	-1.49809	0.0764555	107986	-19.5943	2.43656e-85	***
ConditionD2:TypeOrig:CoP_SE	-0.164815	0.0848169	107987	-1.94318	0.0519966	MS
ConditionD3:TypeOrig:CoP_SE	-0.175106	0.081485	107991	-2.14894	0.0316413	*
ConditionD4:TypeOrig:CoP_SE	0.581819	0.0650731	107778	8.94101	3.91529e-19	***
ConditionD5:TypeOrig:CoP_SE	1.04952	0.0800839	107983	13.1053	3.29059e-39	***
ConditionD1:TypeOrig:CoP_MSE	-0.256618	0.0198513	107985	-12.927	3.38302e-38	***
ConditionD2:TypeOrig:CoP_MSE	0.0690437	0.0203407	107984	3.39436	0.000688146	***
ConditionD3:TypeOrig:CoP_MSE	0.0763259	0.0186789	107911	4.0862	4.38817e-05	***
ConditionD4:TypeOrig:CoP_MSE	-0.246012	0.0214056	107725	-11.4929	1.49265e-30	***
ConditionD5:TypeOrig:CoP_MSE	-0.0853908	0.0184903	107985	-4.61815	3.87629e-06	***
ConditionD1:TypeOrig:CoP_HfGn	0.581198	0.0463215	107706	12.5471	4.37237e-36	***
ConditionD2:TypeOrig:CoP_HfGn	0.178354	0.0469613	107985	3.79788	0.000146017	***
ConditionD3:TypeOrig:CoP_HfGn	0.246821	0.0509996	107979	4.83966	1.30241e-06	***
ConditionD4:TypeOrig:CoP_HfGn	0.725079	0.0499103	107984	14.5276	8.98264e-48	***
ConditionD5:TypeOrig:CoP_HfGn	0.567298	0.0444268	107985	12.7693	2.59037e-37	***
ConditionD1:TypeOrig:CoP_HfGn_diff_OS	0.0141831	0.0399061	107983	0.355413	0.722281
ConditionD2:TypeOrig:CoP_HfGn_diff_OS	-0.0351077	0.0415886	107988	-0.844168	0.398578
ConditionD3:TypeOrig:CoP_HfGn_diff_OS	-0.390946	0.0393588	107988	-9.93288	3.06447e-23	***
ConditionD4:TypeOrig:CoP_HfGn_diff_OS	-0.124439	0.043779	107864	-2.84245	0.00447771	***
ConditionD5:TypeOrig:CoP_HfGn_diff_OS	-0.207747	0.0383944	107984	-5.41087	6.28507e-08	***
ConditionD1:TypeOrig:CoP_dAlpha	133.955	18.8506	107999	7.10616	1.20046e-12	***
ConditionD2:TypeOrig:CoP_dAlpha	97.2632	18.7587	108000	5.18498	2.16432e-07	***
ConditionD3:TypeOrig:CoP_dAlpha	-41.5857	21.1915	108000	-1.96238	0.0497212	*
ConditionD4:TypeOrig:CoP_dAlpha	133.907	19.4078	107979	6.89967	5.24097e-12	***
ConditionD5:TypeOrig:CoP_dAlpha	50.9382	20.1504	107996	2.5279	0.0114762	*
ConditionD1:TypeOrig:CoP_dAlpha_diff_OS	-134.607	18.8483	107999	-7.14159	9.28385e-13	***
ConditionD2:TypeOrig:CoP_dAlpha_diff_OS	-97.8198	18.762	108000	-5.21372	1.85428e-07	***
ConditionD3:TypeOrig:CoP_dAlpha_diff_OS	41.45	21.1899	108000	1.95612	0.0504533	MS
ConditionD4:TypeOrig:CoP_dAlpha_diff_OS	-133.472	19.3998	107979	-6.88005	6.01552e-12	***
ConditionD5:TypeOrig:CoP_dAlpha_diff_OS	-51.5	20.1521	107996	-2.55556	0.0106031	*
poly(log(Scale), 2)1:ConditionD1:TypeOrig:CoP_Mean	10065.2	64500.3	107984	0.156048	0.875995
poly(log(Scale), 2)2:ConditionD1:TypeOrig:CoP_Mean	304240	64500.3	107984	4.71687	2.39796e-06	***
poly(log(Scale), 2)1:ConditionD2:TypeOrig:CoP_Mean	7850.84	11022.9	107984	0.712232	0.476323
poly(log(Scale), 2)2:ConditionD2:TypeOrig:CoP_Mean	43169	11022.9	107984	3.91631	8.99714e-05	***
poly(log(Scale), 2)1:ConditionD3:TypeOrig:CoP_Mean	237557	131615	107984	1.80494	0.0710866	MS
poly(log(Scale), 2)2:ConditionD3:TypeOrig:CoP_Mean	208860	131615	107984	1.58691	0.112536
poly(log(Scale), 2)1:ConditionD4:TypeOrig:CoP_Mean	1.21218e+06	137925	107984	8.78871	1.53438e-18	***
poly(log(Scale), 2)2:ConditionD4:TypeOrig:CoP_Mean	630166	137925	107984	4.56892	4.90792e-06	***
poly(log(Scale), 2)1:ConditionD5:TypeOrig:CoP_Mean	17279.6	9668.13	107984	1.78728	0.0738953	MS
poly(log(Scale), 2)2:ConditionD5:TypeOrig:CoP_Mean	28543.7	9668.13	107984	2.95235	0.00315437	***
poly(log(Scale), 2)1:ConditionD1:TypeOrig:CoP_SD	-6852.07	40388.4	107984	-0.169654	0.865282
poly(log(Scale), 2)2:ConditionD1:TypeOrig:CoP_SD	189258	40388.4	107984	4.68594	2.79017e-06	***
poly(log(Scale), 2)1:ConditionD2:TypeOrig:CoP_SD	378.107	8828.83	107984	0.0428264	0.96584
poly(log(Scale), 2)2:ConditionD2:TypeOrig:CoP_SD	22881.2	8828.83	107984	2.59164	0.00955318	**
poly(log(Scale), 2)1:ConditionD3:TypeOrig:CoP_SD	144093	80476.4	107984	1.7905	0.0733757	MS
poly(log(Scale), 2)2:ConditionD3:TypeOrig:CoP_SD	124968	80476.4	107984	1.55286	0.12046
poly(log(Scale), 2)1:ConditionD4:TypeOrig:CoP_SD	740318	84134.5	107984	8.79922	1.39745e-18	***
poly(log(Scale), 2)2:ConditionD4:TypeOrig:CoP_SD	381321	84134.6	107984	4.53228	5.84133e-06	***
poly(log(Scale), 2)1:ConditionD5:TypeOrig:CoP_SD	21753.6	7299.51	107984	2.98014	0.00288177	***
poly(log(Scale), 2)2:ConditionD5:TypeOrig:CoP_SD	16702.4	7299.51	107984	2.28815	0.0221308	*
poly(log(Scale), 2)1:ConditionD1:TypeOrig:CoP_RMSE	-4636.43	76075.4	107984	-0.0609452	0.951403
poly(log(Scale), 2)2:ConditionD1:TypeOrig:CoP_RMSE	-357955	76075.4	107984	-4.70526	2.53855e-06	***
poly(log(Scale), 2)1:ConditionD2:TypeOrig:CoP_RMSE	-6643.44	13937.5	107984	-0.476658	0.633606
poly(log(Scale), 2)2:ConditionD2:TypeOrig:CoP_RMSE	-48671.6	13937.5	107984	-3.49212	0.000479389	***
poly(log(Scale), 2)1:ConditionD3:TypeOrig:CoP_RMSE	-277563	154254	107984	-1.7994	0.0719589	MS
poly(log(Scale), 2)2:ConditionD3:TypeOrig:CoP_RMSE	-243098	154254	107984	-1.57596	0.115037
poly(log(Scale), 2)1:ConditionD4:TypeOrig:CoP_RMSE	-1.42023e+06	161552	107984	-8.79116	1.50143e-18	***
poly(log(Scale), 2)2:ConditionD4:TypeOrig:CoP_RMSE	-736428	161552	107984	-4.55844	5.1591e-06	***
poly(log(Scale), 2)1:ConditionD5:TypeOrig:CoP_RMSE	-25605	11928.3	107984	-2.14658	0.0318287	*
poly(log(Scale), 2)2:ConditionD5:TypeOrig:CoP_RMSE	-32866	11928.3	107984	-2.75531	0.00586468	**
poly(log(Scale), 2)1:ConditionD1:TypeOrig:CoP_SE	-185.515	25.1258	107984	-7.38342	1.5538e-13	***
poly(log(Scale), 2)2:ConditionD1:TypeOrig:CoP_SE	-24.7019	25.1258	107984	-0.983125	0.325548
poly(log(Scale), 2)1:ConditionD2:TypeOrig:CoP_SE	-46.2645	27.8737	107984	-1.65979	0.0969591	MS
poly(log(Scale), 2)2:ConditionD2:TypeOrig:CoP_SE	-45.7443	27.8737	107984	-1.64113	0.100773
poly(log(Scale), 2)1:ConditionD3:TypeOrig:CoP_SE	-77.0993	26.7787	107984	-2.87913	0.00398856	***
poly(log(Scale), 2)2:ConditionD3:TypeOrig:CoP_SE	-69.2178	26.7787	107984	-2.58481	0.00974459	**
poly(log(Scale), 2)1:ConditionD4:TypeOrig:CoP_SE	-12.4653	21.3852	107984	-0.582892	0.559967
poly(log(Scale), 2)2:ConditionD4:TypeOrig:CoP_SE	-69.7118	21.3852	107984	-3.25982	0.00111518	***
poly(log(Scale), 2)1:ConditionD5:TypeOrig:CoP_SE	90.4002	26.3183	107984	3.43489	0.000593028	***
poly(log(Scale), 2)2:ConditionD5:TypeOrig:CoP_SE	-40.4232	26.3183	107984	-1.53594	0.124557
poly(log(Scale), 2)1:ConditionD1:TypeOrig:CoP_MSE	-4.43609	6.52379	107984	-0.679987	0.496514
poly(log(Scale), 2)2:ConditionD1:TypeOrig:CoP_MSE	26.5897	6.52379	107984	4.07581	4.58882e-05	***
poly(log(Scale), 2)1:ConditionD2:TypeOrig:CoP_MSE	23.9008	6.68465	107984	3.57547	0.000349753	***
poly(log(Scale), 2)2:ConditionD2:TypeOrig:CoP_MSE	11.9689	6.68465	107984	1.79051	0.0733746	MS
poly(log(Scale), 2)1:ConditionD3:TypeOrig:CoP_MSE	32.5942	6.13853	107984	5.30978	1.09973e-07	***
poly(log(Scale), 2)2:ConditionD3:TypeOrig:CoP_MSE	24.1851	6.13853	107984	3.93989	8.15702e-05	***
poly(log(Scale), 2)1:ConditionD4:TypeOrig:CoP_MSE	-1.09621	7.03459	107984	-0.155832	0.876166
poly(log(Scale), 2)2:ConditionD4:TypeOrig:CoP_MSE	16.9543	7.03459	107984	2.41013	0.0159486	*
poly(log(Scale), 2)1:ConditionD5:TypeOrig:CoP_MSE	13.2599	6.07652	107984	2.18216	0.0291	*
poly(log(Scale), 2)2:ConditionD5:TypeOrig:CoP_MSE	21.2475	6.07652	107984	3.49666	0.000471315	***
poly(log(Scale), 2)1:ConditionD1:TypeOrig:CoP_HfGn	119.785	15.2228	107984	7.86877	3.6144e-15	***
poly(log(Scale), 2)2:ConditionD1:TypeOrig:CoP_HfGn	62.91	15.2228	107984	4.13262	3.58926e-05	***
poly(log(Scale), 2)1:ConditionD2:TypeOrig:CoP_HfGn	74.9899	15.4331	107984	4.85904	1.18119e-06	***
poly(log(Scale), 2)2:ConditionD2:TypeOrig:CoP_HfGn	65.6599	15.4331	107984	4.25449	2.09698e-05	***
poly(log(Scale), 2)1:ConditionD3:TypeOrig:CoP_HfGn	21.3031	16.7602	107984	1.27105	0.203712
poly(log(Scale), 2)2:ConditionD3:TypeOrig:CoP_HfGn	-13.88	16.7602	107984	-0.828155	0.407585
poly(log(Scale), 2)1:ConditionD4:TypeOrig:CoP_HfGn	95.5944	16.4022	107984	5.82814	5.62061e-09	***
poly(log(Scale), 2)2:ConditionD4:TypeOrig:CoP_HfGn	30.1721	16.4022	107984	1.83951	0.0658424	MS
poly(log(Scale), 2)1:ConditionD5:TypeOrig:CoP_HfGn	84.7662	14.6001	107984	5.80585	6.42176e-09	***
poly(log(Scale), 2)2:ConditionD5:TypeOrig:CoP_HfGn	24.4929	14.6001	107984	1.67758	0.0934314	MS
poly(log(Scale), 2)1:ConditionD1:TypeOrig:CoP_HfGn_diff_OS	-26.9716	13.1145	107984	-2.05663	0.0397243	*
poly(log(Scale), 2)2:ConditionD1:TypeOrig:CoP_HfGn_diff_OS	-30.7371	13.1145	107984	-2.34375	0.0190927	*
poly(log(Scale), 2)1:ConditionD2:TypeOrig:CoP_HfGn_diff_OS	-61.8872	13.6674	107984	-4.52809	5.95817e-06	***
poly(log(Scale), 2)2:ConditionD2:TypeOrig:CoP_HfGn_diff_OS	-62.7591	13.6674	107984	-4.59188	4.39756e-06	***
poly(log(Scale), 2)1:ConditionD3:TypeOrig:CoP_HfGn_diff_OS	-47.3122	12.9346	107984	-3.65779	0.000254518	***
poly(log(Scale), 2)2:ConditionD3:TypeOrig:CoP_HfGn_diff_OS	-0.790798	12.9346	107984	-0.061138	0.951249
poly(log(Scale), 2)1:ConditionD4:TypeOrig:CoP_HfGn_diff_OS	-47.1518	14.3872	107984	-3.27733	0.00104825	***
poly(log(Scale), 2)2:ConditionD4:TypeOrig:CoP_HfGn_diff_OS	-42.7248	14.3872	107984	-2.96963	0.00298226	***
poly(log(Scale), 2)1:ConditionD5:TypeOrig:CoP_HfGn_diff_OS	-37.5248	12.6177	107984	-2.97399	0.00294023	***
poly(log(Scale), 2)2:ConditionD5:TypeOrig:CoP_HfGn_diff_OS	-18.4719	12.6177	107984	-1.46397	0.143205
poly(log(Scale), 2)1:ConditionD1:TypeOrig:CoP_dAlpha	35643.9	6194.92	107984	5.75372	8.75348e-09	***
poly(log(Scale), 2)2:ConditionD1:TypeOrig:CoP_dAlpha	15807.9	6194.92	107984	2.55175	0.0107196	*
poly(log(Scale), 2)1:ConditionD2:TypeOrig:CoP_dAlpha	28835.3	6164.73	107984	4.67747	2.90789e-06	***
poly(log(Scale), 2)2:ConditionD2:TypeOrig:CoP_dAlpha	13746.1	6164.73	107984	2.2298	0.0257628	*
poly(log(Scale), 2)1:ConditionD3:TypeOrig:CoP_dAlpha	862.978	6964.24	107984	0.123916	0.901382
poly(log(Scale), 2)2:ConditionD3:TypeOrig:CoP_dAlpha	-2391.58	6964.24	107984	-0.343409	0.731291
poly(log(Scale), 2)1:ConditionD4:TypeOrig:CoP_dAlpha	25163.1	6378.05	107984	3.94526	7.97629e-05	***
poly(log(Scale), 2)2:ConditionD4:TypeOrig:CoP_dAlpha	10900.8	6378.05	107984	1.70912	0.0874319	MS
poly(log(Scale), 2)1:ConditionD5:TypeOrig:CoP_dAlpha	6457.68	6622.1	107984	0.975171	0.329477
poly(log(Scale), 2)2:ConditionD5:TypeOrig:CoP_dAlpha	479.361	6622.1	107984	0.0723881	0.942293
poly(log(Scale), 2)1:ConditionD1:TypeOrig:CoP_dAlpha_diff_OS	-35761	6194.19	107984	-5.77332	7.79368e-09	***
poly(log(Scale), 2)2:ConditionD1:TypeOrig:CoP_dAlpha_diff_OS	-15850.4	6194.19	107984	-2.55892	0.010501	*
poly(log(Scale), 2)1:ConditionD2:TypeOrig:CoP_dAlpha_diff_OS	-28975.9	6165.82	107984	-4.69945	2.61187e-06	***
poly(log(Scale), 2)2:ConditionD2:TypeOrig:CoP_dAlpha_diff_OS	-13825.3	6165.82	107984	-2.24225	0.0249473	*
poly(log(Scale), 2)1:ConditionD3:TypeOrig:CoP_dAlpha_diff_OS	-912.302	6963.71	107984	-0.131008	0.895769
poly(log(Scale), 2)2:ConditionD3:TypeOrig:CoP_dAlpha_diff_OS	2355.18	6963.71	107984	0.338208	0.735207
poly(log(Scale), 2)1:ConditionD4:TypeOrig:CoP_dAlpha_diff_OS	-25168	6375.43	107984	-3.94766	7.89697e-05	***
poly(log(Scale), 2)2:ConditionD4:TypeOrig:CoP_dAlpha_diff_OS	-10937.7	6375.43	107984	-1.71561	0.0862369	MS
poly(log(Scale), 2)1:ConditionD5:TypeOrig:CoP_dAlpha_diff_OS	-6543.95	6622.66	107984	-0.988114	0.323099
poly(log(Scale), 2)2:ConditionD5:TypeOrig:CoP_dAlpha_diff_OS	-514.684	6622.66	107984	-0.0777156	0.938054
