## Supplementary material for "Visual effort moderates postural cascade dynamics": Table S3

### Sheet: Table_S3
	B	SEM	df	t	P
(Intercept)	0.0663083	0.0953997	52256.6	0.695058	0.487022		Signif. Codes: ‘***’ P < 0.001; ‘**’ P < 0.01; ‘*’ P < 0.05; ‘MS’ P < 0.1
poly(log(Scale), 3)1	-24.7635	29.5178	107984	-0.838935	0.401508
poly(log(Scale), 3)2	-32.0076	29.5178	107984	-1.08435	0.278213
poly(log(Scale), 3)3	-30.3965	29.5178	107984	-1.02977	0.303122
ConditionD1	0.303709	0.118452	108000	2.56399	0.010349	*
ConditionD2	-0.37585	0.124032	107960	-3.03026	0.00244401	***
ConditionD3	-0.0974941	0.126075	107684	-0.773299	0.439347
ConditionD4	0.0995823	0.104391	106997	0.95394	0.340116
ConditionD5	0.0100847	0.122898	107954	0.0820576	0.934601
TypeOrig	0.706577	0.127025	107998	5.56253	2.66525e-08	***
CoP_Mean	36.7197	9.15477	106371	4.01099	6.05061e-05	***
CoP_SD	29.8188	8.42039	105922	3.54126	0.000398393	***
CoP_RMSE	-43.3142	11.9634	106589	-3.62056	0.000294106	***
CoP_SE	0.0403437	0.0435162	106925	0.927097	0.353878
CoP_MSE	0.0197947	0.0095261	107880	2.07795	0.0377165	*
CoP_HfGn	-0.0518093	0.025086	107970	-2.06527	0.0388999	*
CoP_HfGn_diff_OS	-0.0766462	0.0200982	107985	-3.81358	0.000137044	***
CoP_dAlpha	23.4143	10.8802	107917	2.15202	0.0313978	*
CoP_dAlpha_diff_OS	-23.3104	10.8801	107918	-2.14248	0.0321574	*
poly(log(Scale), 3)1:ConditionD1	52.2173	37.7416	107984	1.38355	0.166499
poly(log(Scale), 3)2:ConditionD1	58.1847	37.7416	107984	1.54166	0.123159
poly(log(Scale), 3)3:ConditionD1	30.778	37.7416	107984	0.815495	0.414791
poly(log(Scale), 3)1:ConditionD2	-89.7245	39.941	107984	-2.24643	0.0246786	*
poly(log(Scale), 3)2:ConditionD2	-33.6005	39.941	107984	-0.841254	0.400207
poly(log(Scale), 3)3:ConditionD2	-7.17741	39.941	107984	-0.1797	0.857388
poly(log(Scale), 3)1:ConditionD3	28.5448	39.5242	107984	0.722209	0.470167
poly(log(Scale), 3)2:ConditionD3	20.0879	39.5242	107984	0.508242	0.611285
poly(log(Scale), 3)3:ConditionD3	10.7313	39.5242	107984	0.271512	0.785998
poly(log(Scale), 3)1:ConditionD4	12.1064	32.926	107984	0.367686	0.713108
poly(log(Scale), 3)2:ConditionD4	17.3437	32.926	107984	0.526746	0.598371
poly(log(Scale), 3)3:ConditionD4	31.7598	32.926	107984	0.964581	0.334757
poly(log(Scale), 3)1:ConditionD5	38.3456	38.9725	107984	0.983914	0.32516
poly(log(Scale), 3)2:ConditionD5	41.9475	38.9725	107984	1.07634	0.28178
poly(log(Scale), 3)3:ConditionD5	19.2193	38.9725	107984	0.493151	0.621907
poly(log(Scale), 3)1:TypeOrig	4.90324	41.7445	107984	0.117458	0.906497
poly(log(Scale), 3)2:TypeOrig	-6.7337	41.7445	107984	-0.161307	0.871852
poly(log(Scale), 3)3:TypeOrig	22.2166	41.7445	107984	0.532204	0.594586
ConditionD1:TypeOrig	2.62633	0.162414	107992	16.1706	9.53622e-59	***
ConditionD2:TypeOrig	0.0104779	0.171879	107993	0.0609613	0.95139
ConditionD3:TypeOrig	0.196615	0.170085	107996	1.15598	0.247692
ConditionD4:TypeOrig	-1.56242	0.141691	108000	-11.0269	2.93449e-28	***
ConditionD5:TypeOrig	-2.42535	0.167711	107997	-14.4615	2.34938e-47	***
poly(log(Scale), 3)1:CoP_Mean	7523.72	2815.49	107984	2.67226	0.00753543	**
poly(log(Scale), 3)2:CoP_Mean	-2890.59	2815.49	107984	-1.02667	0.304578
poly(log(Scale), 3)3:CoP_Mean	-2014.54	2815.49	107984	-0.71552	0.474289
poly(log(Scale), 3)1:CoP_SD	5315.17	2594.02	107984	2.04901	0.040464	*
poly(log(Scale), 3)2:CoP_SD	881.731	2594.02	107984	0.339909	0.733926
poly(log(Scale), 3)3:CoP_SD	1273.22	2594.02	107984	0.490828	0.623549
poly(log(Scale), 3)1:CoP_RMSE	-9201.16	3685.61	107984	-2.49651	0.0125436	*
poly(log(Scale), 3)2:CoP_RMSE	2040.15	3685.61	107984	0.553545	0.579891
poly(log(Scale), 3)3:CoP_RMSE	1109.98	3685.61	107984	0.301165	0.763289
poly(log(Scale), 3)1:CoP_SE	8.86164	13.6062	107984	0.651293	0.514859
poly(log(Scale), 3)2:CoP_SE	19.4304	13.6062	107984	1.42805	0.15328
poly(log(Scale), 3)3:CoP_SE	20.4421	13.6062	107984	1.5024	0.132996
poly(log(Scale), 3)1:CoP_MSE	5.02577	3.06129	107984	1.64172	0.100651
poly(log(Scale), 3)2:CoP_MSE	3.55027	3.06129	107984	1.15973	0.246161
poly(log(Scale), 3)3:CoP_MSE	2.38536	3.06129	107984	0.779204	0.435861
poly(log(Scale), 3)1:CoP_HfGn	3.77557	8.08683	107984	0.466879	0.640587
poly(log(Scale), 3)2:CoP_HfGn	-3.69358	8.08683	107984	-0.456741	0.647858
poly(log(Scale), 3)3:CoP_HfGn	-9.36198	8.08683	107984	-1.15768	0.246996
poly(log(Scale), 3)1:CoP_HfGn_diff_OS	-5.72378	6.54324	107984	-0.874763	0.381705
poly(log(Scale), 3)2:CoP_HfGn_diff_OS	2.44559	6.54324	107984	0.373758	0.708585
poly(log(Scale), 3)3:CoP_HfGn_diff_OS	7.31658	6.54324	107984	1.11819	0.263488
poly(log(Scale), 3)1:CoP_dAlpha	-208.315	3522.92	107984	-0.0591313	0.952848
poly(log(Scale), 3)2:CoP_dAlpha	-6362.2	3522.92	107984	-1.80594	0.0709299	MS
poly(log(Scale), 3)3:CoP_dAlpha	-7398.07	3522.92	107984	-2.09998	0.0357328	*
poly(log(Scale), 3)1:CoP_dAlpha_diff_OS	218.184	3522.94	107984	0.0619324	0.950617
poly(log(Scale), 3)2:CoP_dAlpha_diff_OS	6372.35	3522.94	107984	1.80882	0.0704821	MS
poly(log(Scale), 3)3:CoP_dAlpha_diff_OS	7404.12	3522.94	107984	2.10169	0.0355828	*
ConditionD1:CoP_Mean	-730.824	139.595	106684	-5.23532	1.6501e-07	***
ConditionD2:CoP_Mean	64.7286	24.0153	107945	2.6953	0.0070336	**
ConditionD3:CoP_Mean	157.437	287.205	82985	0.548169	0.583578
ConditionD4:CoP_Mean	-85.4204	304.575	66266.7	-0.280457	0.779127
ConditionD5:CoP_Mean	20.6458	20.9047	108000	0.987614	0.323344
ConditionD1:CoP_SD	-460.255	87.4194	106629	-5.26491	1.40528e-07	***
ConditionD2:CoP_SD	54.0005	19.2071	107992	2.81148	0.00493223	***
ConditionD3:CoP_SD	101.593	175.542	83283.3	0.57874	0.562766
ConditionD4:CoP_SD	-58.5977	185.769	66446.8	-0.315434	0.752433
ConditionD5:CoP_SD	21.4406	15.6849	108000	1.36695	0.171643
ConditionD1:CoP_RMSE	863.793	164.65	106667	5.24623	1.5554e-07	***
ConditionD2:CoP_RMSE	-83.2918	30.3505	107961	-2.74434	0.00606436	**
ConditionD3:CoP_RMSE	-187.539	336.57	83055.2	-0.557207	0.577387
ConditionD4:CoP_RMSE	103.735	356.739	66307.1	0.290788	0.771215
ConditionD5:CoP_RMSE	-28.5511	25.7327	108000	-1.10952	0.267207
ConditionD1:CoP_SE	-0.137127	0.0554339	107997	-2.4737	0.0133738	*
ConditionD2:CoP_SE	0.204569	0.0608616	107816	3.36122	0.000776255	***
ConditionD3:CoP_SE	0.0805084	0.0599463	107665	1.34301	0.179272
ConditionD4:CoP_SE	-0.0186753	0.047965	105846	-0.389353	0.697016
ConditionD5:CoP_SE	0.0205118	0.0582451	107863	0.352164	0.724716
ConditionD1:CoP_MSE	-0.0170224	0.0140631	108000	-1.21043	0.226117
ConditionD2:CoP_MSE	-0.0304281	0.0146969	107979	-2.07038	0.0384192	*
ConditionD3:CoP_MSE	-0.0286818	0.0134661	107992	-2.12992	0.0331805	*
ConditionD4:CoP_MSE	-0.0547942	0.0152525	107998	-3.59246	0.00032771	***
ConditionD5:CoP_MSE	-0.00367616	0.0131707	107998	-0.279116	0.780157
ConditionD1:CoP_HfGn	-0.0378762	0.03305	107999	-1.14603	0.251787
ConditionD2:CoP_HfGn	-0.0154698	0.0336611	107986	-0.459574	0.645823
ConditionD3:CoP_HfGn	0.00619712	0.036248	107956	0.170964	0.864252
ConditionD4:CoP_HfGn	0.0473493	0.0356881	107991	1.32675	0.184593
ConditionD5:CoP_HfGn	-0.0172312	0.0315516	107998	-0.546127	0.58498
ConditionD1:CoP_HfGn_diff_OS	0.125735	0.0284639	107987	4.41735	1.00016e-05	***
ConditionD2:CoP_HfGn_diff_OS	0.0924239	0.0296787	107999	3.11415	0.00184521	***
ConditionD3:CoP_HfGn_diff_OS	0.022678	0.0278603	107985	0.813989	0.415653
ConditionD4:CoP_HfGn_diff_OS	0.0295821	0.0310259	107999	0.953463	0.340358
ConditionD5:CoP_HfGn_diff_OS	0.0648796	0.0273304	107999	2.3739	0.017603	*
ConditionD1:CoP_dAlpha	-18.2884	13.277	107880	-1.37745	0.168376
ConditionD2:CoP_dAlpha	2.3833	13.3054	107979	0.179123	0.857841
ConditionD3:CoP_dAlpha	-23.6917	15.1926	107834	-1.55942	0.1189
ConditionD4:CoP_dAlpha	-46.3789	13.7505	107936	-3.37288	0.00074412	***
ConditionD5:CoP_dAlpha	-38.9498	14.4871	107988	-2.68859	0.00717665	**
ConditionD1:CoP_dAlpha_diff_OS	18.3435	13.2755	107880	1.38175	0.167051
ConditionD2:CoP_dAlpha_diff_OS	-2.48741	13.3082	107979	-0.186908	0.851733
ConditionD3:CoP_dAlpha_diff_OS	23.6059	15.1912	107836	1.55391	0.120208
ConditionD4:CoP_dAlpha_diff_OS	46.3791	13.7449	107936	3.37428	0.000740339	***
ConditionD5:CoP_dAlpha_diff_OS	38.9158	14.489	107988	2.68589	0.0072349	**
TypeOrig:CoP_Mean	-215.888	12.116	108000	-17.8185	6.41983e-71	***
TypeOrig:CoP_SD	-130.608	11.1629	107999	-11.7002	1.32904e-31	***
TypeOrig:CoP_RMSE	251.569	15.8603	107999	15.8615	1.35659e-56	***
TypeOrig:CoP_SE	-0.350533	0.0585519	107997	-5.9867	2.14811e-09	***
TypeOrig:CoP_MSE	-0.175311	0.0131737	107990	-13.3077	2.24785e-40	***
TypeOrig:CoP_HfGn	0.315536	0.0348002	107985	9.06708	1.24226e-19	***
TypeOrig:CoP_HfGn_diff_OS	0.164196	0.0281576	107983	5.83131	5.51484e-09	***
TypeOrig:CoP_dAlpha	-8.20443	15.1602	107963	-0.541181	0.588384
TypeOrig:CoP_dAlpha_diff_OS	8.34389	15.1603	107963	0.550377	0.582062
poly(log(Scale), 3)1:ConditionD1:TypeOrig	245.681	53.3746	107984	4.60296	4.16996e-06	***
poly(log(Scale), 3)2:ConditionD1:TypeOrig	-36.8976	53.3746	107984	-0.691294	0.489382
poly(log(Scale), 3)3:ConditionD1:TypeOrig	-106.298	53.3746	107984	-1.99154	0.046424	*
poly(log(Scale), 3)1:ConditionD2:TypeOrig	-7.04913	56.4851	107984	-0.124796	0.900685
poly(log(Scale), 3)2:ConditionD2:TypeOrig	29.991	56.4851	107984	0.530954	0.595451
poly(log(Scale), 3)3:ConditionD2:TypeOrig	43.2376	56.4851	107984	0.76547	0.443994
poly(log(Scale), 3)1:ConditionD3:TypeOrig	107.173	55.8957	107984	1.91738	0.0551925	MS
poly(log(Scale), 3)2:ConditionD3:TypeOrig	118.799	55.8957	107984	2.12537	0.0335578	*
poly(log(Scale), 3)3:ConditionD3:TypeOrig	41.3936	55.8957	107984	0.74055	0.458968
poly(log(Scale), 3)1:ConditionD4:TypeOrig	-63.5722	46.5644	107984	-1.36525	0.172177
poly(log(Scale), 3)2:ConditionD4:TypeOrig	92.8938	46.5644	107984	1.99495	0.0460507	*
poly(log(Scale), 3)3:ConditionD4:TypeOrig	18.9153	46.5644	107984	0.406218	0.684583
poly(log(Scale), 3)1:ConditionD5:TypeOrig	-254.442	55.1155	107984	-4.61653	3.90662e-06	***
poly(log(Scale), 3)2:ConditionD5:TypeOrig	42.5916	55.1155	107984	0.77277	0.43966
poly(log(Scale), 3)3:ConditionD5:TypeOrig	82.789	55.1155	107984	1.5021	0.133074
poly(log(Scale), 3)1:ConditionD1:CoP_Mean	-77193.6	45175.3	107984	-1.70876	0.0874986	MS
poly(log(Scale), 3)2:ConditionD1:CoP_Mean	-129572	45175.3	107984	-2.8682	0.00412897	***
poly(log(Scale), 3)3:ConditionD1:CoP_Mean	-55747.8	45175.3	107984	-1.23403	0.217193
poly(log(Scale), 3)1:ConditionD2:CoP_Mean	22551	7720.29	107984	2.921	0.00348978	***
poly(log(Scale), 3)2:ConditionD2:CoP_Mean	17528.6	7720.29	107984	2.27045	0.023182	*
poly(log(Scale), 3)3:ConditionD2:CoP_Mean	15838.2	7720.29	107984	2.05151	0.0402199	*
poly(log(Scale), 3)1:ConditionD3:CoP_Mean	87244.1	92181.5	107984	0.946438	0.343927
poly(log(Scale), 3)2:ConditionD3:CoP_Mean	83306.3	92181.4	107984	0.903722	0.366145
poly(log(Scale), 3)3:ConditionD3:CoP_Mean	64116.1	92181.4	107984	0.695542	0.486717
poly(log(Scale), 3)1:ConditionD4:CoP_Mean	-161526	96600.7	107984	-1.6721	0.0945078	MS
poly(log(Scale), 3)2:ConditionD4:CoP_Mean	-170986	96600.9	107984	-1.77003	0.0767249	MS
poly(log(Scale), 3)3:ConditionD4:CoP_Mean	-136272	96600.9	107984	-1.41067	0.158343
poly(log(Scale), 3)1:ConditionD5:CoP_Mean	-193.107	6771.44	107984	-0.0285178	0.977249
poly(log(Scale), 3)2:ConditionD5:CoP_Mean	-8190.66	6771.44	107984	-1.20959	0.22644
poly(log(Scale), 3)3:ConditionD5:CoP_Mean	-6889.87	6771.44	107984	-1.01749	0.308923
poly(log(Scale), 3)1:ConditionD1:CoP_SD	-49571.6	28287.6	107984	-1.75242	0.0797051	MS
poly(log(Scale), 3)2:ConditionD1:CoP_SD	-84550.9	28287.6	107984	-2.98897	0.00279978	***
poly(log(Scale), 3)3:ConditionD1:CoP_SD	-38073.5	28287.6	107984	-1.34594	0.178323
poly(log(Scale), 3)1:ConditionD2:CoP_SD	18970.2	6183.61	107984	3.06782	0.0021568	***
poly(log(Scale), 3)2:ConditionD2:CoP_SD	13444.5	6183.61	107984	2.17422	0.0296909	*
poly(log(Scale), 3)3:ConditionD2:CoP_SD	10358	6183.61	107984	1.67507	0.0939236	MS
poly(log(Scale), 3)1:ConditionD3:CoP_SD	50908.5	56364.8	107984	0.903196	0.366424
poly(log(Scale), 3)2:ConditionD3:CoP_SD	49505.4	56364.7	107984	0.878305	0.37978
poly(log(Scale), 3)3:ConditionD3:CoP_SD	39523.9	56364.7	107984	0.701216	0.48317
poly(log(Scale), 3)1:ConditionD4:CoP_SD	-99751.7	58926.8	107984	-1.6928	0.0904955	MS
poly(log(Scale), 3)2:ConditionD4:CoP_SD	-105800	58926.9	107984	-1.79544	0.0725858	MS
poly(log(Scale), 3)3:ConditionD4:CoP_SD	-86363.3	58926.9	107984	-1.4656	0.14276
poly(log(Scale), 3)1:ConditionD5:CoP_SD	267.378	5112.49	107984	0.0522989	0.958291
poly(log(Scale), 3)2:ConditionD5:CoP_SD	-5927.78	5112.49	107984	-1.15947	0.246267
poly(log(Scale), 3)3:ConditionD5:CoP_SD	-6302.67	5112.49	107984	-1.2328	0.217654
poly(log(Scale), 3)1:ConditionD1:CoP_RMSE	91718.2	53282.3	107984	1.72136	0.0851879	MS
poly(log(Scale), 3)2:ConditionD1:CoP_RMSE	154617	53282.3	107984	2.90184	0.00371052	***
poly(log(Scale), 3)3:ConditionD1:CoP_RMSE	67379	53282.3	107984	1.26457	0.20603
poly(log(Scale), 3)1:ConditionD2:CoP_RMSE	-29135.7	9761.68	107984	-2.98471	0.00283915	***
poly(log(Scale), 3)2:ConditionD2:CoP_RMSE	-22002.9	9761.68	107984	-2.25401	0.0241975	*
poly(log(Scale), 3)3:ConditionD2:CoP_RMSE	-18966.9	9761.68	107984	-1.943	0.0520189	MS
poly(log(Scale), 3)1:ConditionD3:CoP_RMSE	-101067	108038	107984	-0.935481	0.349543
poly(log(Scale), 3)2:ConditionD3:CoP_RMSE	-97014.3	108037	107984	-0.897969	0.369204
poly(log(Scale), 3)3:ConditionD3:CoP_RMSE	-75420.2	108037	107984	-0.698093	0.485121
poly(log(Scale), 3)1:ConditionD4:CoP_RMSE	189901	113149	107984	1.67832	0.0932875	MS
poly(log(Scale), 3)2:ConditionD4:CoP_RMSE	201093	113150	107984	1.77723	0.0755324	MS
poly(log(Scale), 3)3:ConditionD4:CoP_RMSE	161315	113150	107984	1.42568	0.153964
poly(log(Scale), 3)1:ConditionD5:CoP_RMSE	42.1571	8354.42	107984	0.00504609	0.995974
poly(log(Scale), 3)2:ConditionD5:CoP_RMSE	10056	8354.42	107984	1.20368	0.228716
poly(log(Scale), 3)3:ConditionD5:CoP_RMSE	9121.3	8354.42	107984	1.09179	0.274926
poly(log(Scale), 3)1:ConditionD1:CoP_SE	-17.3781	17.5979	107984	-0.987514	0.323393
poly(log(Scale), 3)2:ConditionD1:CoP_SE	-31.5071	17.5979	107984	-1.7904	0.073393	MS
poly(log(Scale), 3)3:ConditionD1:CoP_SE	-24.4759	17.5979	107984	-1.39085	0.164275
poly(log(Scale), 3)1:ConditionD2:CoP_SE	56.5348	19.5224	107984	2.89589	0.00378157	***
poly(log(Scale), 3)2:ConditionD2:CoP_SE	18.6262	19.5224	107984	0.954094	0.340038
poly(log(Scale), 3)3:ConditionD2:CoP_SE	-3.77333	19.5224	107984	-0.193282	0.846738
poly(log(Scale), 3)1:ConditionD3:CoP_SE	-10.2091	18.7555	107984	-0.544325	0.586219
poly(log(Scale), 3)2:ConditionD3:CoP_SE	-8.07505	18.7555	107984	-0.430543	0.666801
poly(log(Scale), 3)3:ConditionD3:CoP_SE	-4.57185	18.7555	107984	-0.24376	0.807417
poly(log(Scale), 3)1:ConditionD4:CoP_SE	-6.39787	14.9779	107984	-0.427153	0.669269
poly(log(Scale), 3)2:ConditionD4:CoP_SE	-15.0186	14.9779	107984	-1.00271	0.316002
poly(log(Scale), 3)3:ConditionD4:CoP_SE	-23.4562	14.9779	107984	-1.56605	0.117339
poly(log(Scale), 3)1:ConditionD5:CoP_SE	-10.4255	18.433	107984	-0.565587	0.571676
poly(log(Scale), 3)2:ConditionD5:CoP_SE	-18.7351	18.433	107984	-1.01639	0.309447
poly(log(Scale), 3)3:ConditionD5:CoP_SE	-12.1746	18.433	107984	-0.660478	0.508948
poly(log(Scale), 3)1:ConditionD1:CoP_MSE	-8.62176	4.56919	107984	-1.88693	0.0591719	MS
poly(log(Scale), 3)2:ConditionD1:CoP_MSE	-8.18425	4.56919	107984	-1.79118	0.0732669	MS
poly(log(Scale), 3)3:ConditionD1:CoP_MSE	-1.93172	4.56919	107984	-0.422771	0.672463
poly(log(Scale), 3)1:ConditionD2:CoP_MSE	-7.58077	4.68185	107984	-1.61918	0.105411
poly(log(Scale), 3)2:ConditionD2:CoP_MSE	-1.13547	4.68185	107984	-0.242525	0.808373
poly(log(Scale), 3)3:ConditionD2:CoP_MSE	5.41178	4.68185	107984	1.15591	0.247722
poly(log(Scale), 3)1:ConditionD3:CoP_MSE	-7.72413	4.29935	107984	-1.79658	0.0724052	MS
poly(log(Scale), 3)2:ConditionD3:CoP_MSE	-10.9198	4.29935	107984	-2.53986	0.011091	*
poly(log(Scale), 3)3:ConditionD3:CoP_MSE	-8.21933	4.29935	107984	-1.91176	0.0559096	MS
poly(log(Scale), 3)1:ConditionD4:CoP_MSE	1.13491	4.92695	107984	0.230348	0.817822
poly(log(Scale), 3)2:ConditionD4:CoP_MSE	1.86304	4.92695	107984	0.378133	0.705332
poly(log(Scale), 3)3:ConditionD4:CoP_MSE	2.20879	4.92695	107984	0.448308	0.653932
poly(log(Scale), 3)1:ConditionD5:CoP_MSE	-5.3619	4.25593	107984	-1.25987	0.20772
poly(log(Scale), 3)2:ConditionD5:CoP_MSE	-4.25508	4.25593	107984	-0.999802	0.317409
poly(log(Scale), 3)3:ConditionD5:CoP_MSE	-3.15079	4.25593	107984	-0.740329	0.459102
poly(log(Scale), 3)1:ConditionD1:CoP_HfGn	-21.9918	10.6619	107984	-2.06266	0.039147	*
poly(log(Scale), 3)2:ConditionD1:CoP_HfGn	-7.78232	10.6619	107984	-0.729921	0.46544
poly(log(Scale), 3)3:ConditionD1:CoP_HfGn	9.10197	10.6619	107984	0.853694	0.393276
poly(log(Scale), 3)1:ConditionD2:CoP_HfGn	-25.1887	10.8091	107984	-2.33032	0.0197911	*
poly(log(Scale), 3)2:ConditionD2:CoP_HfGn	-17.4266	10.8091	107984	-1.61221	0.10692
poly(log(Scale), 3)3:ConditionD2:CoP_HfGn	-2.64608	10.8091	107984	-0.2448	0.806611
poly(log(Scale), 3)1:ConditionD3:CoP_HfGn	3.47978	11.7386	107984	0.296438	0.766896
poly(log(Scale), 3)2:ConditionD3:CoP_HfGn	13.1435	11.7386	107984	1.11968	0.262853
poly(log(Scale), 3)3:ConditionD3:CoP_HfGn	15.8294	11.7386	107984	1.34849	0.177504
poly(log(Scale), 3)1:ConditionD4:CoP_HfGn	5.71267	11.4879	107984	0.497277	0.618995
poly(log(Scale), 3)2:ConditionD4:CoP_HfGn	12.2585	11.4879	107984	1.06708	0.285938
poly(log(Scale), 3)3:ConditionD4:CoP_HfGn	11.6859	11.4879	107984	1.01723	0.309045
poly(log(Scale), 3)1:ConditionD5:CoP_HfGn	-6.49392	10.2258	107984	-0.635055	0.525394
poly(log(Scale), 3)2:ConditionD5:CoP_HfGn	-0.961467	10.2258	107984	-0.094024	0.92509
poly(log(Scale), 3)3:ConditionD5:CoP_HfGn	3.95092	10.2258	107984	0.38637	0.699224
poly(log(Scale), 3)1:ConditionD1:CoP_HfGn_diff_OS	17.3554	9.18523	107984	1.88949	0.0588285	MS
poly(log(Scale), 3)2:ConditionD1:CoP_HfGn_diff_OS	7.95557	9.18523	107984	0.866126	0.386423
poly(log(Scale), 3)3:ConditionD1:CoP_HfGn_diff_OS	-8.69545	9.18523	107984	-0.946678	0.343805
poly(log(Scale), 3)1:ConditionD2:CoP_HfGn_diff_OS	21.9386	9.57248	107984	2.29184	0.0219169	*
poly(log(Scale), 3)2:ConditionD2:CoP_HfGn_diff_OS	12.2	9.57248	107984	1.27449	0.202493
poly(log(Scale), 3)3:ConditionD2:CoP_HfGn_diff_OS	-2.67803	9.57248	107984	-0.279763	0.77966
poly(log(Scale), 3)1:ConditionD3:CoP_HfGn_diff_OS	-7.90024	9.05926	107984	-0.872062	0.383176
poly(log(Scale), 3)2:ConditionD3:CoP_HfGn_diff_OS	-13.5012	9.05926	107984	-1.49032	0.136142
poly(log(Scale), 3)3:ConditionD3:CoP_HfGn_diff_OS	-12.179	9.05926	107984	-1.34437	0.178832
poly(log(Scale), 3)1:ConditionD4:CoP_HfGn_diff_OS	-8.82552	10.0767	107984	-0.875838	0.38112
poly(log(Scale), 3)2:ConditionD4:CoP_HfGn_diff_OS	-11.2764	10.0767	107984	-1.11907	0.263115
poly(log(Scale), 3)3:ConditionD4:CoP_HfGn_diff_OS	-9.61676	10.0767	107984	-0.95436	0.339904
poly(log(Scale), 3)1:ConditionD5:CoP_HfGn_diff_OS	4.60499	8.83729	107984	0.521086	0.602308
poly(log(Scale), 3)2:ConditionD5:CoP_HfGn_diff_OS	1.79116	8.83729	107984	0.202682	0.839384
poly(log(Scale), 3)3:ConditionD5:CoP_HfGn_diff_OS	-0.768771	8.83729	107984	-0.0869917	0.930678
poly(log(Scale), 3)1:ConditionD1:CoP_dAlpha	-106.507	4338.85	107984	-0.0245472	0.980416
poly(log(Scale), 3)2:ConditionD1:CoP_dAlpha	11987.4	4338.85	107984	2.76281	0.00573162	**
poly(log(Scale), 3)3:ConditionD1:CoP_dAlpha	12096.6	4338.85	107984	2.78798	0.00530468	**
poly(log(Scale), 3)1:ConditionD2:CoP_dAlpha	-623.934	4317.7	107984	-0.144506	0.885101
poly(log(Scale), 3)2:ConditionD2:CoP_dAlpha	7836.38	4317.7	107984	1.81494	0.0695357	MS
poly(log(Scale), 3)3:ConditionD2:CoP_dAlpha	11880	4317.7	107984	2.75145	0.00593414	**
poly(log(Scale), 3)1:ConditionD3:CoP_dAlpha	118.092	4877.68	107984	0.0242108	0.980685
poly(log(Scale), 3)2:ConditionD3:CoP_dAlpha	2719.42	4877.68	107984	0.557524	0.577171
poly(log(Scale), 3)3:ConditionD3:CoP_dAlpha	660.673	4877.68	107984	0.135448	0.892258
poly(log(Scale), 3)1:ConditionD4:CoP_dAlpha	-3862.38	4467.11	107984	-0.864627	0.387246
poly(log(Scale), 3)2:ConditionD4:CoP_dAlpha	3075.98	4467.11	107984	0.688585	0.491086
poly(log(Scale), 3)3:ConditionD4:CoP_dAlpha	4888.87	4467.11	107984	1.09442	0.273775
poly(log(Scale), 3)1:ConditionD5:CoP_dAlpha	-7669.27	4638.04	107984	-1.65356	0.0982204	MS
poly(log(Scale), 3)2:ConditionD5:CoP_dAlpha	70.3504	4638.04	107984	0.0151681	0.987898
poly(log(Scale), 3)3:ConditionD5:CoP_dAlpha	4975.21	4638.04	107984	1.0727	0.28341
poly(log(Scale), 3)1:ConditionD1:CoP_dAlpha_diff_OS	117.93	4338.34	107984	0.0271832	0.978314
poly(log(Scale), 3)2:ConditionD1:CoP_dAlpha_diff_OS	-11989.3	4338.34	107984	-2.76358	0.00571813	**
poly(log(Scale), 3)3:ConditionD1:CoP_dAlpha_diff_OS	-12096.5	4338.34	107984	-2.78827	0.00529996	**
poly(log(Scale), 3)1:ConditionD2:CoP_dAlpha_diff_OS	621.189	4318.47	107984	0.143845	0.885623
poly(log(Scale), 3)2:ConditionD2:CoP_dAlpha_diff_OS	-7853.51	4318.47	107984	-1.81859	0.0689772	MS
poly(log(Scale), 3)3:ConditionD2:CoP_dAlpha_diff_OS	-11905.7	4318.47	107984	-2.75692	0.00583577	**
poly(log(Scale), 3)1:ConditionD3:CoP_dAlpha_diff_OS	-129.487	4877.3	107984	-0.0265489	0.97882
poly(log(Scale), 3)2:ConditionD3:CoP_dAlpha_diff_OS	-2732.7	4877.3	107984	-0.56029	0.575283
poly(log(Scale), 3)3:ConditionD3:CoP_dAlpha_diff_OS	-668.661	4877.3	107984	-0.137097	0.890955
poly(log(Scale), 3)1:ConditionD4:CoP_dAlpha_diff_OS	3860.11	4465.28	107984	0.864473	0.38733
poly(log(Scale), 3)2:ConditionD4:CoP_dAlpha_diff_OS	-3082.36	4465.28	107984	-0.690294	0.490011
poly(log(Scale), 3)3:ConditionD4:CoP_dAlpha_diff_OS	-4891.39	4465.28	107984	-1.09543	0.273332
poly(log(Scale), 3)1:ConditionD5:CoP_dAlpha_diff_OS	7659.9	4638.44	107984	1.6514	0.0986604	MS
poly(log(Scale), 3)2:ConditionD5:CoP_dAlpha_diff_OS	-76.8564	4638.44	107984	-0.0165695	0.98678
poly(log(Scale), 3)3:ConditionD5:CoP_dAlpha_diff_OS	-4973.64	4638.44	107984	-1.07227	0.283603
poly(log(Scale), 3)1:TypeOrig:CoP_Mean	-26043.3	3981.71	107984	-6.54074	6.14869e-11	***
poly(log(Scale), 3)2:TypeOrig:CoP_Mean	3911.55	3981.71	107984	0.98238	0.325915
poly(log(Scale), 3)3:TypeOrig:CoP_Mean	-5488.49	3981.71	107984	-1.37843	0.168074
poly(log(Scale), 3)1:TypeOrig:CoP_SD	-15308.9	3668.5	107984	-4.17307	3.00758e-05	***
poly(log(Scale), 3)2:TypeOrig:CoP_SD	1676.31	3668.5	107984	0.456946	0.647711
poly(log(Scale), 3)3:TypeOrig:CoP_SD	-5740.2	3668.5	107984	-1.56473	0.11765
poly(log(Scale), 3)1:TypeOrig:CoP_RMSE	29926.2	5212.23	107984	5.74153	9.40772e-09	***
poly(log(Scale), 3)2:TypeOrig:CoP_RMSE	-4448.35	5212.23	107984	-0.853445	0.393415
poly(log(Scale), 3)3:TypeOrig:CoP_RMSE	7529.78	5212.23	107984	1.44464	0.148563
poly(log(Scale), 3)1:TypeOrig:CoP_SE	19.1697	19.2421	107984	0.996236	0.319138
poly(log(Scale), 3)2:TypeOrig:CoP_SE	24.277	19.2421	107984	1.26166	0.207075
poly(log(Scale), 3)3:TypeOrig:CoP_SE	-1.92234	19.2421	107984	-0.0999025	0.920422
poly(log(Scale), 3)1:TypeOrig:CoP_MSE	-38.6525	4.32931	107984	-8.92809	4.40005e-19	***
poly(log(Scale), 3)2:TypeOrig:CoP_MSE	-18.3144	4.32931	107984	-4.23032	2.33548e-05	***
poly(log(Scale), 3)3:TypeOrig:CoP_MSE	-2.54694	4.32931	107984	-0.588302	0.556331
poly(log(Scale), 3)1:TypeOrig:CoP_HfGn	1.98909	11.4365	107984	0.173925	0.861925
poly(log(Scale), 3)2:TypeOrig:CoP_HfGn	-34.2667	11.4365	107984	-2.99625	0.00273381	***
poly(log(Scale), 3)3:TypeOrig:CoP_HfGn	-18.8788	11.4365	107984	-1.65075	0.0987928	MS
poly(log(Scale), 3)1:TypeOrig:CoP_HfGn_diff_OS	49.3634	9.25354	107984	5.33455	9.59748e-08	***
poly(log(Scale), 3)2:TypeOrig:CoP_HfGn_diff_OS	35.3123	9.25354	107984	3.81608	0.000135662	***
poly(log(Scale), 3)3:TypeOrig:CoP_HfGn_diff_OS	11.8644	9.25354	107984	1.28215	0.199794
poly(log(Scale), 3)1:TypeOrig:CoP_dAlpha	-8888.82	4982.16	107984	-1.78413	0.0744055	MS
poly(log(Scale), 3)2:TypeOrig:CoP_dAlpha	-3014.42	4982.16	107984	-0.605043	0.545152
poly(log(Scale), 3)3:TypeOrig:CoP_dAlpha	-2098.05	4982.16	107984	-0.421113	0.673673
poly(log(Scale), 3)1:TypeOrig:CoP_dAlpha_diff_OS	8944.46	4982.19	107984	1.79529	0.0726107	MS
poly(log(Scale), 3)2:TypeOrig:CoP_dAlpha_diff_OS	3053.32	4982.19	107984	0.612847	0.539979
poly(log(Scale), 3)3:TypeOrig:CoP_dAlpha_diff_OS	2113.07	4982.19	107984	0.424126	0.671475
ConditionD1:TypeOrig:CoP_Mean	-1797.92	194.403	106762	-9.24841	2.31882e-20	***
ConditionD2:TypeOrig:CoP_Mean	-410.999	33.2229	107867	-12.371	3.96438e-35	***
ConditionD3:TypeOrig:CoP_Mean	251.906	396.685	107590	0.635027	0.525412
ConditionD4:TypeOrig:CoP_Mean	5564.72	415.704	106001	13.3863	7.85188e-41	***
ConditionD5:TypeOrig:CoP_Mean	-446.569	29.1397	107999	-15.3251	5.9084e-53	***
ConditionD1:TypeOrig:CoP_SD	-1235.19	121.73	106783	-10.1469	3.50732e-24	***
ConditionD2:TypeOrig:CoP_SD	-265.925	26.61	107858	-9.99343	1.66725e-23	***
ConditionD3:TypeOrig:CoP_SD	154.736	242.555	107620	0.637944	0.523511
ConditionD4:TypeOrig:CoP_SD	3428.13	253.581	105993	13.5189	1.30998e-41	***
ConditionD5:TypeOrig:CoP_SD	-195.117	22.0007	107998	-8.86869	7.51033e-19	***
ConditionD1:TypeOrig:CoP_RMSE	2179.1	229.291	106766	9.50365	2.0665e-21	***
ConditionD2:TypeOrig:CoP_RMSE	490.686	42.0076	107862	11.6809	1.66745e-31	***
ConditionD3:TypeOrig:CoP_RMSE	-294.862	464.919	107598	-0.634222	0.525937
ConditionD4:TypeOrig:CoP_RMSE	-6535.62	486.918	105998	-13.4224	4.82738e-41	***
ConditionD5:TypeOrig:CoP_RMSE	485.652	35.9517	107998	13.5085	1.50672e-41	***
ConditionD1:TypeOrig:CoP_SE	-1.49809	0.0757291	107992	-19.7822	6.04357e-87	***
ConditionD2:TypeOrig:CoP_SE	-0.164815	0.084011	107987	-1.96182	0.0497856	*
ConditionD3:TypeOrig:CoP_SE	-0.175106	0.0807108	107998	-2.16955	0.0300428	*
ConditionD4:TypeOrig:CoP_SE	0.581819	0.0644548	108000	9.02678	1.79607e-19	***
ConditionD5:TypeOrig:CoP_SE	1.04952	0.079323	107994	13.231	6.24325e-40	***
ConditionD1:TypeOrig:CoP_MSE	-0.256618	0.0196627	107986	-13.051	6.71133e-39	***
ConditionD2:TypeOrig:CoP_MSE	0.0690437	0.0201475	107985	3.42692	0.000610702	***
ConditionD3:TypeOrig:CoP_MSE	0.0763259	0.0185015	107969	4.12539	3.70377e-05	***
ConditionD4:TypeOrig:CoP_MSE	-0.246012	0.0212022	107983	-11.6031	4.14584e-31	***
ConditionD5:TypeOrig:CoP_MSE	-0.0853908	0.0183146	107990	-4.66244	3.12848e-06	***
ConditionD1:TypeOrig:CoP_HfGn	0.581198	0.0458814	107980	12.6674	9.51811e-37	***
ConditionD2:TypeOrig:CoP_HfGn	0.178354	0.0465151	107984	3.83431	0.000125987	***
ConditionD3:TypeOrig:CoP_HfGn	0.246821	0.050515	107966	4.88608	1.03009e-06	***
ConditionD4:TypeOrig:CoP_HfGn	0.725079	0.0494361	107984	14.667	1.16843e-48	***
ConditionD5:TypeOrig:CoP_HfGn	0.567298	0.0440047	107985	12.8918	5.34296e-38	***
ConditionD1:TypeOrig:CoP_HfGn_diff_OS	0.0141831	0.0395269	107984	0.358822	0.719729
ConditionD2:TypeOrig:CoP_HfGn_diff_OS	-0.0351077	0.0411934	107974	-0.852265	0.394069
ConditionD3:TypeOrig:CoP_HfGn_diff_OS	-0.390946	0.0389849	107980	-10.0282	1.17405e-23	***
ConditionD4:TypeOrig:CoP_HfGn_diff_OS	-0.12444	0.0433631	107990	-2.86971	0.00410924	***
ConditionD5:TypeOrig:CoP_HfGn_diff_OS	-0.207747	0.0380296	107983	-5.46278	4.69773e-08	***
ConditionD1:TypeOrig:CoP_dAlpha	133.955	18.6715	107908	7.17433	7.31268e-13	***
ConditionD2:TypeOrig:CoP_dAlpha	97.2632	18.5804	107942	5.23471	1.65551e-07	***
ConditionD3:TypeOrig:CoP_dAlpha	-41.5857	20.9902	107901	-1.9812	0.0475714	*
ConditionD4:TypeOrig:CoP_dAlpha	133.907	19.2234	107924	6.96585	3.2828e-12	***
ConditionD5:TypeOrig:CoP_dAlpha	50.9382	19.9589	107999	2.55215	0.0107075	*
ConditionD1:TypeOrig:CoP_dAlpha_diff_OS	-134.607	18.6692	107908	-7.21009	5.62789e-13	***
ConditionD2:TypeOrig:CoP_dAlpha_diff_OS	-97.8198	18.5837	107942	-5.26373	1.41427e-07	***
ConditionD3:TypeOrig:CoP_dAlpha_diff_OS	41.45	20.9886	107902	1.97489	0.0482836	*
ConditionD4:TypeOrig:CoP_dAlpha_diff_OS	-133.472	19.2155	107924	-6.94605	3.77778e-12	***
ConditionD5:TypeOrig:CoP_dAlpha_diff_OS	-51.5	19.9607	107999	-2.58007	0.00987921	**
poly(log(Scale), 3)1:ConditionD1:TypeOrig:CoP_Mean	10065.2	63887.5	107984	0.157545	0.874815
poly(log(Scale), 3)2:ConditionD1:TypeOrig:CoP_Mean	304240	63887.5	107984	4.76212	1.91818e-06	***
poly(log(Scale), 3)3:ConditionD1:TypeOrig:CoP_Mean	184426	63887.5	107984	2.88672	0.00389353	***
poly(log(Scale), 3)1:ConditionD2:TypeOrig:CoP_Mean	7850.84	10918.1	107984	0.719064	0.472103
poly(log(Scale), 3)2:ConditionD2:TypeOrig:CoP_Mean	43168.9	10918.1	107984	3.95387	7.69454e-05	***
poly(log(Scale), 3)3:ConditionD2:TypeOrig:CoP_Mean	15764.4	10918.1	107984	1.44387	0.148779
poly(log(Scale), 3)1:ConditionD3:TypeOrig:CoP_Mean	237557	130364	107984	1.82226	0.068419	MS
poly(log(Scale), 3)2:ConditionD3:TypeOrig:CoP_Mean	208860	130364	107984	1.60213	0.10913
poly(log(Scale), 3)3:ConditionD3:TypeOrig:CoP_Mean	58170.7	130364	107984	0.446217	0.655441
poly(log(Scale), 3)1:ConditionD4:TypeOrig:CoP_Mean	1.21218e+06	136614	107984	8.87302	7.22437e-19	***
poly(log(Scale), 3)2:ConditionD4:TypeOrig:CoP_Mean	630166	136614	107984	4.61274	3.97842e-06	***
poly(log(Scale), 3)3:ConditionD4:TypeOrig:CoP_Mean	-37558.7	136614	107984	-0.274925	0.783374
poly(log(Scale), 3)1:ConditionD5:TypeOrig:CoP_Mean	17279.6	9576.27	107984	1.80442	0.0711679	MS
poly(log(Scale), 3)2:ConditionD5:TypeOrig:CoP_Mean	28543.7	9576.27	107984	2.98067	0.00287686	***
poly(log(Scale), 3)3:ConditionD5:TypeOrig:CoP_Mean	-37860.4	9576.27	107984	-3.95356	7.70458e-05	***
poly(log(Scale), 3)1:ConditionD1:TypeOrig:CoP_SD	-6852.06	40004.7	107984	-0.171282	0.864003
poly(log(Scale), 3)2:ConditionD1:TypeOrig:CoP_SD	189258	40004.7	107984	4.73089	2.2382e-06	***
poly(log(Scale), 3)3:ConditionD1:TypeOrig:CoP_SD	118808	40004.7	107984	2.96985	0.00298008	***
poly(log(Scale), 3)1:ConditionD2:TypeOrig:CoP_SD	378.107	8744.94	107984	0.0432372	0.965513
poly(log(Scale), 3)2:ConditionD2:TypeOrig:CoP_SD	22881.2	8744.94	107984	2.6165	0.00888481	**
poly(log(Scale), 3)3:ConditionD2:TypeOrig:CoP_SD	7968.26	8744.94	107984	0.911184	0.3622
poly(log(Scale), 3)1:ConditionD3:TypeOrig:CoP_SD	144093	79711.8	107984	1.80768	0.0706592	MS
poly(log(Scale), 3)2:ConditionD3:TypeOrig:CoP_SD	124968	79711.7	107984	1.56775	0.116942
poly(log(Scale), 3)3:ConditionD3:TypeOrig:CoP_SD	31607.2	79711.8	107984	0.396519	0.691723
poly(log(Scale), 3)1:ConditionD4:TypeOrig:CoP_SD	740318	83335.2	107984	8.88362	6.56795e-19	***
poly(log(Scale), 3)2:ConditionD4:TypeOrig:CoP_SD	381321	83335.2	107984	4.57575	4.75034e-06	***
poly(log(Scale), 3)3:ConditionD4:TypeOrig:CoP_SD	-22986.7	83335.2	107984	-0.275834	0.782676
poly(log(Scale), 3)1:ConditionD5:TypeOrig:CoP_SD	21753.6	7230.16	107984	3.00873	0.00262402	***
poly(log(Scale), 3)2:ConditionD5:TypeOrig:CoP_SD	16702.4	7230.16	107984	2.3101	0.0208846	*
poly(log(Scale), 3)3:ConditionD5:TypeOrig:CoP_SD	-29110.5	7230.16	107984	-4.02626	5.67086e-05	***
poly(log(Scale), 3)1:ConditionD1:TypeOrig:CoP_RMSE	-4636.44	75352.6	107984	-0.06153	0.950937
poly(log(Scale), 3)2:ConditionD1:TypeOrig:CoP_RMSE	-357955	75352.6	107984	-4.7504	2.03279e-06	***
poly(log(Scale), 3)3:ConditionD1:TypeOrig:CoP_RMSE	-219141	75352.6	107984	-2.90821	0.00363578	***
poly(log(Scale), 3)1:ConditionD2:TypeOrig:CoP_RMSE	-6643.44	13805.1	107984	-0.481231	0.630354
poly(log(Scale), 3)2:ConditionD2:TypeOrig:CoP_RMSE	-48671.6	13805.1	107984	-3.52562	0.000422666	***
poly(log(Scale), 3)3:ConditionD2:TypeOrig:CoP_RMSE	-17629.3	13805.1	107984	-1.27701	0.201601
poly(log(Scale), 3)1:ConditionD3:TypeOrig:CoP_RMSE	-277563	152788	107984	-1.81666	0.0692725	MS
poly(log(Scale), 3)2:ConditionD3:TypeOrig:CoP_RMSE	-243098	152788	107984	-1.59108	0.111595
poly(log(Scale), 3)3:ConditionD3:TypeOrig:CoP_RMSE	-65913.4	152788	107984	-0.431404	0.666175
poly(log(Scale), 3)1:ConditionD4:TypeOrig:CoP_RMSE	-1.42023e+06	160017	107984	-8.87548	7.0663e-19	***
poly(log(Scale), 3)2:ConditionD4:TypeOrig:CoP_RMSE	-736428	160018	107984	-4.60217	4.18591e-06	***
poly(log(Scale), 3)3:ConditionD4:TypeOrig:CoP_RMSE	44109.1	160018	107984	0.275652	0.782816
poly(log(Scale), 3)1:ConditionD5:TypeOrig:CoP_RMSE	-25605	11814.9	107984	-2.16717	0.0302238	*
poly(log(Scale), 3)2:ConditionD5:TypeOrig:CoP_RMSE	-32866	11814.9	107984	-2.78174	0.00540782	**
poly(log(Scale), 3)3:ConditionD5:TypeOrig:CoP_RMSE	47521.1	11814.9	107984	4.02213	5.77142e-05	***
poly(log(Scale), 3)1:ConditionD1:TypeOrig:CoP_SE	-185.515	24.8871	107984	-7.45424	9.10571e-14	***
poly(log(Scale), 3)2:ConditionD1:TypeOrig:CoP_SE	-24.7019	24.8871	107984	-0.992556	0.320929
poly(log(Scale), 3)3:ConditionD1:TypeOrig:CoP_SE	37.2781	24.8871	107984	1.49789	0.134166
poly(log(Scale), 3)1:ConditionD2:TypeOrig:CoP_SE	-46.2645	27.6088	107984	-1.67571	0.0937972	MS
poly(log(Scale), 3)2:ConditionD2:TypeOrig:CoP_SE	-45.7443	27.6088	107984	-1.65687	0.0975482	MS
poly(log(Scale), 3)3:ConditionD2:TypeOrig:CoP_SE	-30.2797	27.6088	107984	-1.09674	0.272758
poly(log(Scale), 3)1:ConditionD3:TypeOrig:CoP_SE	-77.0993	26.5243	107984	-2.90674	0.00365285	***
poly(log(Scale), 3)2:ConditionD3:TypeOrig:CoP_SE	-69.2178	26.5243	107984	-2.6096	0.00906598	**
poly(log(Scale), 3)3:ConditionD3:TypeOrig:CoP_SE	-18.7484	26.5243	107984	-0.706839	0.479668
poly(log(Scale), 3)1:ConditionD4:TypeOrig:CoP_SE	-12.4653	21.182	107984	-0.588483	0.556209
poly(log(Scale), 3)2:ConditionD4:TypeOrig:CoP_SE	-69.7118	21.182	107984	-3.29109	0.000998325	***
poly(log(Scale), 3)3:ConditionD4:TypeOrig:CoP_SE	-19.543	21.182	107984	-0.922625	0.356205
poly(log(Scale), 3)1:ConditionD5:TypeOrig:CoP_SE	90.4002	26.0682	107984	3.46783	0.000524876	***
poly(log(Scale), 3)2:ConditionD5:TypeOrig:CoP_SE	-40.4232	26.0682	107984	-1.55067	0.120984
poly(log(Scale), 3)3:ConditionD5:TypeOrig:CoP_SE	-53.3576	26.0682	107984	-2.04684	0.0406757	*
poly(log(Scale), 3)1:ConditionD1:TypeOrig:CoP_MSE	-4.43609	6.46181	107984	-0.686509	0.492393
poly(log(Scale), 3)2:ConditionD1:TypeOrig:CoP_MSE	26.5897	6.46181	107984	4.1149	3.87631e-05	***
poly(log(Scale), 3)3:ConditionD1:TypeOrig:CoP_MSE	18.4324	6.46181	107984	2.85252	0.00433829	***
poly(log(Scale), 3)1:ConditionD2:TypeOrig:CoP_MSE	23.9008	6.62114	107984	3.60977	0.000306612	***
poly(log(Scale), 3)2:ConditionD2:TypeOrig:CoP_MSE	11.9689	6.62114	107984	1.80769	0.0706582	MS
poly(log(Scale), 3)3:ConditionD2:TypeOrig:CoP_MSE	-4.51821	6.62114	107984	-0.682392	0.494992
poly(log(Scale), 3)1:ConditionD3:TypeOrig:CoP_MSE	32.5942	6.0802	107984	5.36071	8.30629e-08	***
poly(log(Scale), 3)2:ConditionD3:TypeOrig:CoP_MSE	24.1851	6.0802	107984	3.97768	6.96355e-05	***
poly(log(Scale), 3)3:ConditionD3:TypeOrig:CoP_MSE	9.10163	6.0802	107984	1.49693	0.134415
poly(log(Scale), 3)1:ConditionD4:TypeOrig:CoP_MSE	-1.09621	6.96775	107984	-0.157327	0.874988
poly(log(Scale), 3)2:ConditionD4:TypeOrig:CoP_MSE	16.9543	6.96775	107984	2.43325	0.0149657	*
poly(log(Scale), 3)3:ConditionD4:TypeOrig:CoP_MSE	5.56481	6.96775	107984	0.798652	0.424494
poly(log(Scale), 3)1:ConditionD5:TypeOrig:CoP_MSE	13.2599	6.01879	107984	2.20309	0.0275905	*
poly(log(Scale), 3)2:ConditionD5:TypeOrig:CoP_MSE	21.2475	6.01879	107984	3.5302	0.00041542	***
poly(log(Scale), 3)3:ConditionD5:TypeOrig:CoP_MSE	7.79577	6.01879	107984	1.29524	0.195241
poly(log(Scale), 3)1:ConditionD1:TypeOrig:CoP_HfGn	119.785	15.0782	107984	7.94425	1.97236e-15	***
poly(log(Scale), 3)2:ConditionD1:TypeOrig:CoP_HfGn	62.91	15.0782	107984	4.17226	3.0183e-05	***
poly(log(Scale), 3)3:ConditionD1:TypeOrig:CoP_HfGn	5.99512	15.0782	107984	0.397603	0.690923
poly(log(Scale), 3)1:ConditionD2:TypeOrig:CoP_HfGn	74.9899	15.2864	107984	4.90565	9.32522e-07	***
poly(log(Scale), 3)2:ConditionD2:TypeOrig:CoP_HfGn	65.6599	15.2864	107984	4.2953	1.74606e-05	***
poly(log(Scale), 3)3:ConditionD2:TypeOrig:CoP_HfGn	21.2332	15.2864	107984	1.38902	0.164829
poly(log(Scale), 3)1:ConditionD3:TypeOrig:CoP_HfGn	21.3031	16.6009	107984	1.28325	0.199409
poly(log(Scale), 3)2:ConditionD3:TypeOrig:CoP_HfGn	-13.88	16.6009	107984	-0.836099	0.403101
poly(log(Scale), 3)3:ConditionD3:TypeOrig:CoP_HfGn	-39.3787	16.6009	107984	-2.37208	0.0176902	*
poly(log(Scale), 3)1:ConditionD4:TypeOrig:CoP_HfGn	95.5944	16.2464	107984	5.88405	4.01526e-09	***
poly(log(Scale), 3)2:ConditionD4:TypeOrig:CoP_HfGn	30.1721	16.2464	107984	1.85716	0.0632912	MS
poly(log(Scale), 3)3:ConditionD4:TypeOrig:CoP_HfGn	3.60107	16.2464	107984	0.221654	0.824584
poly(log(Scale), 3)1:ConditionD5:TypeOrig:CoP_HfGn	84.7662	14.4614	107984	5.86155	4.59907e-09	***
poly(log(Scale), 3)2:ConditionD5:TypeOrig:CoP_HfGn	24.4929	14.4614	107984	1.69368	0.0903299	MS
poly(log(Scale), 3)3:ConditionD5:TypeOrig:CoP_HfGn	10.5355	14.4614	107984	0.728526	0.466293
poly(log(Scale), 3)1:ConditionD1:TypeOrig:CoP_HfGn_diff_OS	-26.9716	12.9899	107984	-2.07636	0.0378633	*
poly(log(Scale), 3)2:ConditionD1:TypeOrig:CoP_HfGn_diff_OS	-30.7371	12.9899	107984	-2.36623	0.0179719	*
poly(log(Scale), 3)3:ConditionD1:TypeOrig:CoP_HfGn_diff_OS	-2.03011	12.9899	107984	-0.156284	0.875809
poly(log(Scale), 3)1:ConditionD2:TypeOrig:CoP_HfGn_diff_OS	-61.8872	13.5375	107984	-4.57153	4.84714e-06	***
poly(log(Scale), 3)2:ConditionD2:TypeOrig:CoP_HfGn_diff_OS	-62.7591	13.5375	107984	-4.63593	3.55748e-06	***
poly(log(Scale), 3)3:ConditionD2:TypeOrig:CoP_HfGn_diff_OS	-18.876	13.5375	107984	-1.39435	0.163216
poly(log(Scale), 3)1:ConditionD3:TypeOrig:CoP_HfGn_diff_OS	-47.3122	12.8117	107984	-3.69288	0.000221838	***
poly(log(Scale), 3)2:ConditionD3:TypeOrig:CoP_HfGn_diff_OS	-0.790797	12.8117	107984	-0.0617244	0.950782
poly(log(Scale), 3)3:ConditionD3:TypeOrig:CoP_HfGn_diff_OS	22.1327	12.8117	107984	1.72753	0.0840749	MS
poly(log(Scale), 3)1:ConditionD4:TypeOrig:CoP_HfGn_diff_OS	-47.1518	14.2506	107984	-3.30877	0.000937366	***
poly(log(Scale), 3)2:ConditionD4:TypeOrig:CoP_HfGn_diff_OS	-42.7248	14.2506	107984	-2.99811	0.00271718	***
poly(log(Scale), 3)3:ConditionD4:TypeOrig:CoP_HfGn_diff_OS	-24.3458	14.2506	107984	-1.70841	0.0875626	MS
poly(log(Scale), 3)1:ConditionD5:TypeOrig:CoP_HfGn_diff_OS	-37.5248	12.4978	107984	-3.00251	0.00267821	***
poly(log(Scale), 3)2:ConditionD5:TypeOrig:CoP_HfGn_diff_OS	-18.4719	12.4978	107984	-1.47801	0.139407
poly(log(Scale), 3)3:ConditionD5:TypeOrig:CoP_HfGn_diff_OS	-18.277	12.4978	107984	-1.46242	0.14363
poly(log(Scale), 3)1:ConditionD1:TypeOrig:CoP_dAlpha	35643.9	6136.07	107984	5.80891	6.30552e-09	***
poly(log(Scale), 3)2:ConditionD1:TypeOrig:CoP_dAlpha	15807.9	6136.07	107984	2.57623	0.00998974	**
poly(log(Scale), 3)3:ConditionD1:TypeOrig:CoP_dAlpha	6940.2	6136.07	107984	1.13105	0.258036
poly(log(Scale), 3)1:ConditionD2:TypeOrig:CoP_dAlpha	28835.3	6106.15	107984	4.72234	2.33442e-06	***
poly(log(Scale), 3)2:ConditionD2:TypeOrig:CoP_dAlpha	13746.1	6106.15	107984	2.25119	0.0243756	*
poly(log(Scale), 3)3:ConditionD2:TypeOrig:CoP_dAlpha	8510.58	6106.15	107984	1.39377	0.163389
poly(log(Scale), 3)1:ConditionD3:TypeOrig:CoP_dAlpha	862.979	6898.08	107984	0.125104	0.900441
poly(log(Scale), 3)2:ConditionD3:TypeOrig:CoP_dAlpha	-2391.59	6898.08	107984	-0.346703	0.728815
poly(log(Scale), 3)3:ConditionD3:TypeOrig:CoP_dAlpha	2447.65	6898.08	107984	0.354832	0.722716
poly(log(Scale), 3)1:ConditionD4:TypeOrig:CoP_dAlpha	25163.1	6317.45	107984	3.98311	6.80646e-05	***
poly(log(Scale), 3)2:ConditionD4:TypeOrig:CoP_dAlpha	10900.8	6317.45	107984	1.72551	0.0844379	MS
poly(log(Scale), 3)3:ConditionD4:TypeOrig:CoP_dAlpha	10283.4	6317.45	107984	1.62778	0.103574
poly(log(Scale), 3)1:ConditionD5:TypeOrig:CoP_dAlpha	6457.68	6559.18	107984	0.984526	0.324859
poly(log(Scale), 3)2:ConditionD5:TypeOrig:CoP_dAlpha	479.36	6559.18	107984	0.0730823	0.941741
poly(log(Scale), 3)3:ConditionD5:TypeOrig:CoP_dAlpha	8114.76	6559.18	107984	1.23716	0.21603
poly(log(Scale), 3)1:ConditionD1:TypeOrig:CoP_dAlpha_diff_OS	-35761	6135.33	107984	-5.8287	5.60191e-09	***
poly(log(Scale), 3)2:ConditionD1:TypeOrig:CoP_dAlpha_diff_OS	-15850.4	6135.33	107984	-2.58347	0.00978253	**
poly(log(Scale), 3)3:ConditionD1:TypeOrig:CoP_dAlpha_diff_OS	-6933.69	6135.33	107984	-1.13012	0.258427
poly(log(Scale), 3)1:ConditionD2:TypeOrig:CoP_dAlpha_diff_OS	-28975.9	6107.23	107984	-4.74453	2.09262e-06	***
poly(log(Scale), 3)2:ConditionD2:TypeOrig:CoP_dAlpha_diff_OS	-13825.3	6107.23	107984	-2.26376	0.023591	*
poly(log(Scale), 3)3:ConditionD2:TypeOrig:CoP_dAlpha_diff_OS	-8527.25	6107.23	107984	-1.39625	0.162641
poly(log(Scale), 3)1:ConditionD3:TypeOrig:CoP_dAlpha_diff_OS	-912.303	6897.54	107984	-0.132265	0.894775
poly(log(Scale), 3)2:ConditionD3:TypeOrig:CoP_dAlpha_diff_OS	2355.18	6897.54	107984	0.341452	0.732764
poly(log(Scale), 3)3:ConditionD3:TypeOrig:CoP_dAlpha_diff_OS	-2466.87	6897.54	107984	-0.357644	0.72061
poly(log(Scale), 3)1:ConditionD4:TypeOrig:CoP_dAlpha_diff_OS	-25168	6314.86	107984	-3.98552	6.73754e-05	***
poly(log(Scale), 3)2:ConditionD4:TypeOrig:CoP_dAlpha_diff_OS	-10937.7	6314.86	107984	-1.73206	0.0832652	MS
poly(log(Scale), 3)3:ConditionD4:TypeOrig:CoP_dAlpha_diff_OS	-10287.2	6314.86	107984	-1.62905	0.103306
poly(log(Scale), 3)1:ConditionD5:TypeOrig:CoP_dAlpha_diff_OS	-6543.95	6559.74	107984	-0.997593	0.318479
poly(log(Scale), 3)2:ConditionD5:TypeOrig:CoP_dAlpha_diff_OS	-514.683	6559.74	107984	-0.078461	0.937462
poly(log(Scale), 3)3:ConditionD5:TypeOrig:CoP_dAlpha_diff_OS	-8138.52	6559.74	107984	-1.24068	0.214727
