## Supplementary material for "Visual effort moderates postural cascade dynamics": Table S4

### Sheet: Table_S4
	B	SEM	z	P
(Intercept)	-0.259264	0.0582469	-4.45112	8.54242e-06	***	Signif. Codes: ‘***’ P < 0.001; ‘**’ P < 0.01; ‘*’ P < 0.05; ‘MS’ P < 0.1
poly(log(Scale), 3)1	539.427	55.2449	9.76428	1.60239e-22	***
poly(log(Scale), 3)2	-136.526	65.05	-2.09878	0.0358364	*
poly(log(Scale), 3)3	44.0341	34.0555	1.29301	0.196007
ConditionD1	0.13089	0.0686199	1.90747	0.0564603	MS
ConditionD2	-0.0212125	0.0761637	-0.278512	0.780619
ConditionD3	0.0913174	0.0791372	1.15391	0.248536
ConditionD4	0.159986	0.0652964	2.45015	0.0142797	*
ConditionD5	-0.312566	0.106627	-2.93139	0.00337449	***
TypeOrig	-4.28057	0.917124	-4.66738	3.05061e-06	***
poly(log(Scale), 3)1:ConditionD1	-21.2395	72.1185	-0.294508	0.76837
poly(log(Scale), 3)2:ConditionD1	56.5305	85.3193	0.662576	0.507602
poly(log(Scale), 3)3:ConditionD1	-7.59586	45.6493	-0.166396	0.867845
poly(log(Scale), 3)1:ConditionD2	14.8551	81.5242	0.182217	0.855412
poly(log(Scale), 3)2:ConditionD2	-46.9667	95.6725	-0.490911	0.623489
poly(log(Scale), 3)3:ConditionD2	3.60592	49.503	0.0728424	0.941932
poly(log(Scale), 3)1:ConditionD3	93.9335	85.3905	1.10005	0.271312
poly(log(Scale), 3)2:ConditionD3	-113.412	99.8998	-1.13525	0.256269
poly(log(Scale), 3)3:ConditionD3	60.8703	51.5035	1.18187	0.237258
poly(log(Scale), 3)1:ConditionD4	-77.7548	67.3525	-1.15445	0.248317
poly(log(Scale), 3)2:ConditionD4	71.0913	79.4948	0.894289	0.371167
poly(log(Scale), 3)3:ConditionD4	-70.3141	42.6865	-1.64722	0.0995121	MS
poly(log(Scale), 3)1:ConditionD5	391.979	117.073	3.34816	0.000813491	***
poly(log(Scale), 3)2:ConditionD5	-410.945	132.614	-3.09881	0.00194301	***
poly(log(Scale), 3)3:ConditionD5	204.823	63.2266	3.2395	0.00119739	***
poly(log(Scale), 3)1:TypeOrig	2219.4	918.786	2.41557	0.0157104	*
poly(log(Scale), 3)2:TypeOrig	-1687.38	871.37	-1.93647	0.0528103	MS
poly(log(Scale), 3)3:TypeOrig	559.566	286.774	1.95124	0.0510281	MS
ConditionD1:TypeOrig	-1.19489	1.2767	-0.935924	0.349312
ConditionD2:TypeOrig	0.908052	1.10151	0.824372	0.409728
ConditionD3:TypeOrig	1.2678	1.15554	1.09715	0.272574
ConditionD4:TypeOrig	-1.15466	1.43948	-0.802137	0.422474
ConditionD5:TypeOrig	1.40845	1.01803	1.38351	0.16651
poly(log(Scale), 3)1:ConditionD1:TypeOrig	964.332	1282.01	0.752205	0.451928
poly(log(Scale), 3)2:ConditionD1:TypeOrig	-1205.04	1220.4	-0.987409	0.323442
poly(log(Scale), 3)3:ConditionD1:TypeOrig	416.86	403.868	1.03217	0.301993
poly(log(Scale), 3)1:ConditionD2:TypeOrig	-737.171	1110.62	-0.66375	0.506851
poly(log(Scale), 3)2:ConditionD2:TypeOrig	589.543	1063.4	0.554393	0.57931
poly(log(Scale), 3)3:ConditionD2:TypeOrig	-162.995	355.974	-0.457884	0.647036
poly(log(Scale), 3)1:ConditionD3:TypeOrig	-1440.5	1162.06	-1.2396	0.215122
poly(log(Scale), 3)2:ConditionD3:TypeOrig	1507.9	1108.65	1.36012	0.173793
poly(log(Scale), 3)3:ConditionD3:TypeOrig	-562.729	369.017	-1.52494	0.127274
poly(log(Scale), 3)1:ConditionD4:TypeOrig	1196.91	1430.22	0.836875	0.402663
poly(log(Scale), 3)2:ConditionD4:TypeOrig	-1010.78	1342.22	-0.753068	0.451409
poly(log(Scale), 3)3:ConditionD4:TypeOrig	230.516	435.042	0.529871	0.596202
poly(log(Scale), 3)1:ConditionD5:TypeOrig	-2048.59	1010.94	-2.02643	0.0427205	*
poly(log(Scale), 3)2:ConditionD5:TypeOrig	2342.09	955.601	2.4509	0.0142498	*
poly(log(Scale), 3)3:ConditionD5:TypeOrig	-1075.09	317.888	-3.38198	0.000719663	***
